# Caspases switch off m^6^A RNA modification pathway to reactivate a ubiquitous human tumor virus

**DOI:** 10.1101/2020.11.12.377127

**Authors:** Kun Zhang, Yucheng Zhang, Yunash Maharjan, Febri G Sugiokto, Jun Wan, Renfeng Li

## Abstract

The methylation of RNA at the N6 position of adenosine (m^6^A) orchestrates multiple biological processes to control development, differentiation, and cell cycle, as well as various aspects of the virus life cycle. How the m^6^A RNA modification pathway is regulated to finely tune these processes remains poorly understood. Here, we discovered the m^6^A reader YTHDF2 as a caspase substrate via proteome-wide prediction, followed by *in vitro* and *in vivo* validations. We further demonstrated that cleavage-resistant YTHDF2 blocks, while cleavage-mimicking YTHDF2 fragments promote, the replication of a common human oncogenic virus, Epstein-Barr virus (EBV). Intriguingly, our study revealed a feedback regulation between YTHDF2 and caspase-8 via m^6^A modification of *CASP8* mRNA and YTHDF2 cleavage during EBV replication. Further, we discovered that caspases cleave multiple components within the m^6^A RNA modification pathway to benefit EBV replication. Together, our study establishes that caspase disarming of the m^6^A RNA modification machinery fosters EBV reactivation.

Teaser

Cellular m^6^A RNA modification machinery is cleaved by caspases to foster the reproduction of a common human tumor virus
