## Supplementary material for "Caspases switch off m^6^A RNA modification pathway to reactivate a ubiquitous human tumor virus": Table S1

### Sheet: Primers and templates
Table S1. Primers, templates and key resources used in this study.
Name	Sequence (5'to 3')	Gene	note
RL0552	CACCGAGTTACTACAGTCCCTCCAT	YTHDF2-F1	for konckdown YTHDF2 (CRISPR guide RNA)
RL0553	AAACATGGAGGGACTGTAGTAACTC	YTHDF2-R1	for konckdown YTHDF2 (CRISPR guide RNA)
RL0554	CACCGTCCATTACTAGTAACATCG	YTHDF2-F2	for konckdown YTHDF2 (CRISPR guide RNA)
RL0555	AAACCGATGTTACTAGTAATGGAC	YTHDF2-R2	for konckdown YTHDF2 (CRISPR guide RNA)
RL0556	CACCGTGAACCTTACTTGAGTCCAC	YTHDF2-F3	for konckdown YTHDF2 (CRISPR guide RNA)
RL0557	AAACGTGGACTCAAGTAAGGTTCAC	YTHDF2-R3	for konckdown YTHDF2 (CRISPR guide RNA)
RL0021	CACCGTTCCTAAGATTTTTAAGACT	Sg-Control-F	for nontargeting control CRISPR guide RNA
RL0022	AAACAGTCTTAAAAATCTTAGGAAC	Sg-Control-R	for nontargeting control CRISPR guide RNA
RL0680	CACCGAGGGGGCTGACACCCCTGT	EHMT2-F1	for konckdown EHMT2 (CRISPR guide RNA)
RL0681	AAACACAGGGGTGTCAGCCCCCTC	EHMT2-R1	for konckdown EHMT2 (CRISPR guide RNA)
RL0682	CACCGCGCGTGGACTCCGACAGCA	EHMT2-F2	for konckdown EHMT2 (CRISPR guide RNA)
RL0683	AAACTGCTGTCGGAGTCCACGCGC	EHMT2-R2	for konckdown EHMT2 (CRISPR guide RNA)
RL0768	CACCGATCGGGAGCTGTTCCTCTCC	MTA1-F1	for konckdown MTA1 (CRISPR guide RNA)
RL0769	AAACGGAGAGGAACAGCTCCCGATC	MTA1-R1	for konckdown MTA1 (CRISPR guide RNA)
RL0770	CACCGCTCTGCCCGCCACGCACATC	MTA1-F2	for konckdown MTA1 (CRISPR guide RNA)
RL0771	AAACGATGTGCGTGGCGGGCAGAGC	MTA1-R2	for konckdown MTA1 (CRISPR guide RNA)
RL0772	CACCGATAAAGGAGAGATTCGAGT	MTA1-F3	for konckdown MTA1 (CRISPR guide RNA)
RL0773	AAACACTCGAATCTCTCCTTTATC	MTA1-R3	for konckdown MTA1 (CRISPR guide RNA)
RL0415	CACCGGAAGCGAATCAATGGACTC	CASP3-F1	for konckdown CASP3 (CRISPR guide RNA)
RL0416	AAACGAGTCCATTGATTCGCTTCC	CASP3-R1	for konckdown CASP3 (CRISPR guide RNA)
RL0427	CACCGCCTGGACTACATTCCGCAA	CASP8-F1	for konckdown CASP8 (CRISPR guide RNA)
RL0428	AAACTTGCGGAATGTAGTCCAGGC	CASP8-R1	for konckdown CASP8 (CRISPR guide RNA)
RL0421	CACCGAAACAGATGCCTTCTATAAA	CASP6-F1	for konckdown CASP6 (CRISPR guide RNA)
RL0422	AAACTTTATAGAAGGCATCTGTTTC	CASP6-R1	for konckdown CASP6 (CRISPR guide RNA)
RL0423	CACCGAAGGTGTCTGGCTGCGCGTT	CASP6-F2	for konckdown CASP6 (CRISPR guide RNA)
RL0424	AAACAACGCGCAGCCAGACACCTTC	CASP6-R2	for konckdown CASP6 (CRISPR guide RNA)
RL0684	CACCGTTTGCCAGTTCGTTAGTCTC	METTL3-F1	for konckdown METTL3 (CRISPR guide RNA)
RL0685	AAACGAGACTAACGAACTGGCAAAC	METTL3-R1	for konckdown METTL3 (CRISPR guide RNA)
RL0686	CACCGTTGAAAAATTTCGCTCTCG	METTL3-F2	for konckdown METTL3 (CRISPR guide RNA)
RL0687	AAACCGAGAGCGAAATTTTTCAAC	METTL3-R2	for konckdown METTL3 (CRISPR guide RNA)
RL0688	CACCGTCCGGGAGCGGCAGAAGTTA	METTL14-F1	for konckdown METTL14 (CRISPR guide RNA)
RL0689	AAACTAACTTCTGCCGCTCCCGGAC	METTL14-R1	for konckdown METTL14 (CRISPR guide RNA)
RL0690	CACCGCTGAAAGTGCCGACAGCAT	METTL14-F2	for konckdown METTL14 (CRISPR guide RNA)
RL0691	AAACATGCTGTCGGCACTTTCAGC	METTL14-R2	for konckdown METTL14 (CRISPR guide RNA)
RL0742	CACCGCGAAGAACCTCTTCCCAAGA	WTAP-F1	for konckdown WTAP (CRISPR guide RNA)
RL0743	AAACTCTTGGGAAGAGGTTCTTCGC	WTAP-R1	for konckdown WTAP (CRISPR guide RNA)
RL0744	CACCGCAAGAGATGAGTTAATTCTA	WTAP-F2	for konckdown WTAP (CRISPR guide RNA)
RL0745	AAACTAGAATTAACTCATCTCTTGC	WTAP-R2	for konckdown WTAP (CRISPR guide RNA)
RL0746	CACCGTGAAGCATATGTACAAGCTT	WTAP-F3	for konckdown WTAP (CRISPR guide RNA)
RL0747	AAACAAGCTTGTACATATGCTTCAC	WTAP-R3	for konckdown WTAP (CRISPR guide RNA)
RL0939	CACCGCATCTTTAGACCTAACTCAA	VIRMA-F1	for konckdown VIRMA (CRISPR guide RNA)
RL0940	AAACTTGAGTTAGGTCTAAAGATGC	VIRMA-R1	for konckdown VIRMA (CRISPR guide RNA)
RL0941	CACCGATGATCCTGTGCCTCTGCC	VIRMA-F2	for konckdown VIRMA (CRISPR guide RNA)
RL0942	AAACGGCAGAGGCACAGGATCATC	VIRMA-R2	for konckdown VIRMA (CRISPR guide RNA)
RL0981	CACCGTGGACTATAATGCGTATGC	YTHDF3-F1	for konckdown YTHDF3 (CRISPR guide RNA)
RL0982	AAACGCATACGCATTATAGTCCAC	YTHDF3-R1	for konckdown YTHDF3 (CRISPR guide RNA)
RL0983	CACCGTGGGTAGCTCCTCGTAACAG	YTHDF3-F2	for konckdown YTHDF3 (CRISPR guide RNA)
RL0984	AAACCTGTTACGAGGAGCTACCCAC	YTHDF3-R2	for konckdown YTHDF3 (CRISPR guide RNA)
RL0997	CACCGCGCTACCTGGGTGTCCACGC	YTHDF3-F3	for konckdown YTHDF3 (CRISPR guide RNA)
RL0998	AAACGCGTGGACACCCAGGTAGCGC	YTHDF3-R3	for konckdown YTHDF3 (CRISPR guide RNA)
RL0973	CACCGTATGCTTCAGATCGCCTGTC	ALKBH5-F1	for konckdown ALKBH5 (CRISPR guide RNA)
RL0974	AAACGACAGGCGATCTGAAGCATAC	ALKBH5-R1	for konckdown ALKBH5 (CRISPR guide RNA)
RL0975	CACCGTTCAAGCCTATTCGGGTGT	ALKBH5-F2	for konckdown ALKBH5 (CRISPR guide RNA)
RL0976	AAACACACCCGAATAGGCTTGAAC	ALKBH5-R2	for konckdown ALKBH5 (CRISPR guide RNA)
RL0977	CACCGAGCTATTACCCGCCGTCCAT	YTHDF1-F1	for konckdown YTHDF1 (CRISPR guide RNA)
RL0978	AAACATGGACGGCGGGTAATAGCTC	YTHDF1-R1	for konckdown YTHDF1 (CRISPR guide RNA)
RL0979	CACCGAAATGGTTCGTTACATCAGA	YTHDF1-F2	for konckdown YTHDF1 (CRISPR guide RNA)
RL0980	AAACTCTGATGTAACGAACCATTTC	YTHDF1-R2	for konckdown YTHDF1 (CRISPR guide RNA)
RL0985	CACCGACTTCGACACCTACGACGAT	EIF4H-F1	for konckdown EIF4H (CRISPR guide RNA)
RL0986	AAACATCGTCGTAGGTGTCGAAGTC	EIF4H-R1	for konckdown EIF4H (CRISPR guide RNA)
RL0987	CACCGAGAGATGGCCCTCCCCTCCG	EIF4H-F2	for konckdown EIF4H (CRISPR guide RNA)
RL0988	AAACCGGAGGGGAGGGCCATCTCTC	EIF4H-R2	for konckdown EIF4H (CRISPR guide RNA)
RL0989	CACCGAGTGCAAGTTCTAGCGCTAC	MAGEA10-F1	for konckdown MAGEA10 (CRISPR guide RNA)
RL0990	AAACGTAGCGCTAGAACTTGCACTC	MAGEA10-R1	for konckdown MAGEA10 (CRISPR guide RNA)
RL0991	CACCGAGTGAGACACAGGGCCTCGA	MAGEA10-F2	for konckdown MAGEA10 (CRISPR guide RNA)
RL0992	AAACTCGAGGCCCTGTGTCTCACTC	MAGEA10-R2	for konckdown MAGEA10 (CRISPR guide RNA)
RL0993	CACCGACAGTCCAAGCTATATCGA	SORT1-F1	for konckdown SORT1 (CRISPR guide RNA)
RL0994	AAACTCGATATAGCTTGGACTGTC	SORT1-R1	for konckdown SORT1 (CRISPR guide RNA)
RL0995	CACCGACCCCACTATTACACCATCC	SORT1-F2	for konckdown SORT1 (CRISPR guide RNA)
RL0996	AAACGGATGGTGTAATAGTGGGGTC	SORT1-R2	for konckdown SORT1 (CRISPR guide RNA)
RL0637	CATTACTAGTAACATCGTCGCTTCCAATAGTTTGCCTCC	G663C-F	for YTHDF2 point mutagenesis (G663C)
RL0638	CTATTGGAAGCGACGATGTTACTAGTAATGGACCCGCTAC	G663C-R	for YTHDF2 point mutagenesis (G663C)
RL0595	GGTGGAGCCATGATTGCTGGACAGTCAGCTTTTGCC	YTHDF2-D166A-F	for YTHDF2 point mutagenesis (D166A)
RL0596	CTGACTGTCCAGCAATCATGGCTCCACCTAAGGAGC	YTHDF2-D166A-R	for YTHDF2 point mutagenesis (D166A)
RL0565	GGGTGGCTGGTAATGGAGTAGGACAGTCTCAGGCTG	YTHDF2-D367A-F	for YTHDF2 point mutagenesis (D367A)
RL0566	CTGTCCTACTCCATTACCAGCCACCCCATTATGACC	YTHDF2-D367A-R	for YTHDF2 point mutagenesis (D367A)
RL0935	CAACCGAAGCTGACTTTCCTTCTTCTCCAGGGAATG	WTAP-D301A-F	for WTAP point mutagenesis (D301A)
RL0936	GAAGAAGGAAAGTCAGCTTCGGTTGTGTTGCCCTC	WTAP-D301A-R	for WTAP point mutagenesis (D301A)
RL0937	CAACCGAAGCTGCCTTTCCTTCTTCTCCAGGGAATG	WTAP-D301A/D302A-F	for WTAP point mutagenesis (D301A/D302A)
RL0938	GAAGAAGGAAAGGCAGCTTCGGTTGTGTTGCCCTC	WTAP-D301A/D302A-R	for WTAP point mutagenesis (D301A/D302A)
RL0062	AGTCCTTCTTGGCTAGTCTGTTGAC	EBV-BALF5 F	for EBV genome copy
RL0063	CTTTGGCGCGGATCCTC	EBV-BALF5 R	for EBV genome copy
RL0066	TGGACTTCGAGCAAGAGATG	B-actin-F	for RT-PCR
RL0067	GAAGGAAGGCTGGAAGAGTG	B-actin-R	for RT-PCR
RL0945	TCAGCCCTGCCAATCCAGA	BCL2L13-F	for RT-PCR
RL0946	CCGAAATGCCTGATATGTCACT	BCL2L13-R	for RT-PCR
RL0947	GTCTTCGCTGCGGAGATCAT	BOK-F	for RT-PCR
RL0948	CATTCCGATATACGCTGGGAC	BOK-R	for RT-PCR
RL0949	GCTGGCTCGTCAGCTCAAA	FADD-F	for RT-PCR
RL0950	ACTGTTGCGTTCTCCTTCTCT	FADD-R	for RT-PCR
RL0951	TGGACGCAGGTTCTCCAAAC	SMAD3-F	for RT-PCR
RL0952	CCGGCTCGCAGTAGGTAAC	SMAD3-R	for RT-PCR
RL0953	CCACCTTAGATCCCCGGTCAT	F2R-F	for RT-PCR
RL0954	GTGGGAGGCTGACTACAAACA	F2R-R	for RT-PCR
RL0955	CTCCCGAAGGGAAACTAGAGA	DAP-F	for RT-PCR
RL0956	TTCTGCACAATTCGCATTCCA	DAP-R	for RT-PCR
RL0957	TCCAGGAAAATGCGTGCCTTA	MUL1-F	for RT-PCR
RL0958	ATTCCACACCATCTTGTGCTC	MUL1-R	for RT-PCR
RL0959	ACTGAAAAGCAATCGGGAACTT	NOD1-F	for RT-PCR
RL0960	CACACACAATCTCCGCATCTT	NOD1-R	for RT-PCR
RL0961	ACCAAGCCGGATTTGCGATT	PMAIP1-F	for RT-PCR
RL0962	ACTTGCACTTGTTCCTCGTGG	PMAIP1-R	for RT-PCR
RL0963	GGGAAGGTGTCTCTGTGTTTC	RIPK1-F	for RT-PCR
RL0964	CCTCGTTGTGCTCAATGCAG	RIPK1-R	for RT-PCR
RL0670	ACACAGTCGAGTAGACTCTCAAA	CASP8AP2-F	for RT-PCR
RL0671	AGGAAGTGATGCTCGTTCAGA	CASP8AP2-R	for RT-PCR
RL5598	TGTCCAGTTGTTCCCCAATA	CASP8-F	for RT-PCR
RL5599	GGTCACTTGAACCTTGGGAA	CASP8-R	for RT-PCR
RL0074	AGGCCAGCTAACTGCCTATC	ZTA-F	for RT-PCR
RL0075	TGATTCTGGGTTATGTCGGA	ZTA-R	for RT-PCR
RL0076	ACACTCCCGGCTGTAAATTC	RTA-F	for RT-PCR
RL0077	TGGCTTGGAAGACTTTCTGA	RTA-R	for RT-PCR
RL0080	GGCAATAGAGGCGATAGAGC	BGLF4-F	for RT-PCR
RL0081	TGGTCCTGACTGATTATGGG	BGLF4-R	for RT-PCR
RL0648	CGGAGTCAACGGATTTGGTCGTAT	GAPDH-F for m6A RIP	for RT-PCR
RL0649	AGCCTTCTCCATGGTGGTGAAGAC	GAPDH-R for m6A RIP	for RT-PCR
RL0631	CGACAGCGCTGGAATCCTAT	SON-F	for RT-PCR
RL0632	GCCATCAAGGGATCCACTCC	SON-R	for RT-PCR
RL0633	AAGCAGCAGTTCGTGGTGAA	MALAT1-F	for RT-PCR
RL0634	TCGTTAGCGCTCCTTCCTTC	MALAT1-R	for RT-PCR
RL0635	TGCTATGTCGCCTTGAATGTT	Dicer-F	for RT-PCR
RL0636	AATTTCTCGATAGGGGTGGTCTA	Dicer-R	for RT-PCR
RL0668	TGACACTGGCAAAACAATGCA	HPRT1-F	for RT-PCR
RL0669	GGTCCTTTTCACCAGCAAGCT	HPRT1-R	for RT-PCR
RL1041	GGACCCGGCCCACAACCTG	EBNA1-F	for RT-PCR
RL1042	CTCCTGCCCTTCCTCACCCTCATC	EBNA1-R	for RT-PCR
RL1043	GCTGCTACGCATTAGAGACC	EBNA2-F	for RT-PCR
RL1044	TCCTGGTAGGGATTCGAGGG	EBNA2-R	for RT-PCR
RL1045	TCCTCCTCTTGGGGCTACTG	LMP1-F	for RT-PCR
RL1046	TCATCACTGTGTCGTTGTCC	LMP1-R	for RT-PCR
RL1047	GGCACATTGTCTTCCGTGTC	EBNA3C-F	for RT-PCR
RL1048	TACAGACTACCGGCGAGCAT	EBNA3C-R	for RT-PCR
RL1049	CTAATGGCCTGTCGAATGG	EBNA3A-F	for RT-PCR
RL1050	TTTCAGCGCATCGACACA	EBNA3A-R	for RT-PCR
RL1051	GGATCGTCACCACCATTGT	EBNA3B-F	for RT-PCR
RL1052	GGTGGGATCTGAGCCTATTT	EBNA3B-R	for RT-PCR
RL1053	CGTCACTCGGACTATCAACCAC	LMP2-F	for RT-PCR
RL1054	CTTCCTCTGCCCGCTTCTT	LMP2-R	for RT-PCR
RL0562	ATGGGTAAGCCTATCCCTAACCCTCTCCTCGGTCTCGATTCTACGATGTCGGCCAGCAGCCTCTTGGAG	pHalo-V5-YTHDF2-FP1	for generating pHalo-V5-YTHDF2 using Gibson Assembly
RL0563	GGCCCAAATCTAGATATCCGTTATTTCCCACGACCTTGAC	pHalo-V5-YTHDF2-RP1	for generating pHalo-V5-YTHDF2 using Gibson Assembly
RL0564	GTCAAGGTCGTGGGAAATAACGGATATCTAGATTTGGGCC	pHalo-Vector-FP2	for generating pHalo-V5-YTHDF2 using Gibson Assembly
RL0325	CGTAGAATCGAGACCGAGGAGAGGGTTAGGGATAGGCTTACCCATCGGTTGAGCTCTGAATTCGGAAGCGAT	pHalo-Vector-RP2	for generating pHalo-V5-YTHDF2/METTL3/METTL14/WTAP using Gibson Assembly
RL0719	ATGGGTAAGCCTATCCCTAACCCTCTCCTCGGTCTCGATTCTACGATGTCGGACACGTGGAGCTCTATC	pHalo-V5-METTL3-FP1	for generating pHalo-V5-METTL3 using Gibson Assembly
RL0720	GGCCCAAATCTAGATATCCGCTATAAATTCTTAGGTTTAG	pHalo-V5-METTL3-RP1	for generating pHalo-V5-METTL3 using Gibson Assembly
RL0721	CTAAACCTAAGAATTTATAGCGGATATCTAGATTTGGGCC	pHalo-Vector-FP2	for generating pHalo-V5-METTL3 using Gibson Assembly
RL0722	ATGGGTAAGCCTATCCCTAACCCTCTCCTCGGTCTCGATTCTACGATGGATAGCCGCTTGCAGGAGATC	pHalo-V5-METTL14-FP1	for generating pHalo-V5-METTL14 using Gibson Assembly
RL0723	GGCCCAAATCTAGATATCCGTTATCGAGGTGGAAAGCCAC	pHalo-V5-METTL14-RP1	for generating pHalo-V5-METTL14 using Gibson Assembly
RL0724	GTGGCTTTCCACCTCGATAACGGATATCTAGATTTGGGCC	pHalo-Vector-FP2	for generating pHalo-V5-METTL14 using Gibson Assembly
RL0796	ATGGGTAAGCCTATCCCTAACCCTCTCCTCGGTCTCGATTCTACGATGACCAACGAAGAACCTCTTCCC	pHalo-V5-WTAP-FP1	for generating pHalo-V5-WTAP using Gibson Assembly
RL0797	GGCCCAAATCTAGATATCCGTTACAAAACTGAACCCTGTA	pHalo-V5-WTAP-RP1	for generating pHalo-V5-WTAP using Gibson Assembly
RL0798	TACAGGGTTCAGTTTTGTAACGGATATCTAGATTTGGGCC	pHalo-Vector-FP2	for generating pHalo-V5-WTAP using Gibson Assembly
RL0776	ATGTACCCATACGATGTTCCAGATTACGCTATGTATGATGACCCTCCAGGCCTGAGG	pHalo-HA-CNOT-FP1	for generating pHalo-HA-CNOT1-SH using Gibson Assembly
RL0777	GGCCCAAATCTAGATATCCGCTAACTGGCACCTGTCCCTT	pHalo-HA-CNOT-RP1	for generating pHalo-HA-CNOT1-SH using Gibson Assembly
RL0778	AAGGGACAGGTGCCAGTTAGCGGATATCTAGATTTGGGCC	pHalo-Vector-FP2	for generating pHalo-HA-CNOT1-SH using Gibson Assembly
RL0779	AGCGTAATCTGGAACATCGTATGGGTACATCGGTTGAGCTCTGAATTCGGAAGCGAT	pHalo-Vector-RP2	for generating pHalo-HA-CNOT1-SH using Gibson Assembly
RL0905	GATCTGCCGCCGCGATCGCCATGTCGGCCAGCAGCCTCTT	pCMV-Entry-YTHDF2-1-166-FP1	for generating pCMV-Entry-YTHDF2-1-166 using Gibson Assembly
RL0906	TCGAGCGGCCGCGTACGCGTATCAATCATGGCTCCACCTA	pCMV-Entry-YTHDF2-1-166-RP1	for generating pCMV-Entry-YTHDF2-1-166 using Gibson Assembly
RL0907	TAGGTGGAGCCATGATTGATACGCGTACGCGGCCGCTCGA	pCMV-Entry-Vector-1-166-FP1	for generating pCMV-Entry-YTHDF2-1-166 using Gibson Assembly
RL0908	AAGAGGCTGCTGGCCGACATGGCGATCGCGGCGGCAGATC	pCMV-Entry-Vector-1-166-FP1	for generating pCMV-Entry-YTHDF2-1-166 using Gibson Assembly
RL0909	TCGAGCGGCCGCGTACGCGTATCCACCCCATTATGACCGA	pCMV-Entry-YTHDF2-1-367-RP1	for generating pCMV-Entry-YTHDF2-1-367 using Gibson Assembly
RL0910	TCGGTCATAATGGGGTGGATACGCGTACGCGGCCGCTCGA	pCMV-Entry-Vector 1-367-FP2	for generating pCMV-Entry-YTHDF2-1-367 using Gibson Assembly
RL0911	GATCTGCCGCCGCGATCGCCATGGGACAGTCAGCTTTTGCCAA	pCMV-Entry-YTHDF2-167-367-FP1	for generating pCMV-Entry-YTHDF2-167-367 using Gibson Assembly
RL0912	TTGGCAAAAGCTGACTGTCCCATGGCGATCGCGGCGGCAGATC	pCMV-Entry-Vector-167-367-RP2	for generating pCMV-Entry-YTHDF2-167-367 using Gibson Assembly
RL0913	TCGAGCGGCCGCGTACGCGTTTTCCCACGACCTTGACGTTCCT	pCMV-Entry-YTHDF2-167-579-RP1	for generating pCMV-Entry-YTHDF2-167-579 using Gibson Assembly
RL0914	AGGAACGTCAAGGTCGTGGGAAAACGCGTACGCGGCCGCTCGA	pCMV-Entry-Vector-67-579-FP2	for generating pCMV-Entry-YTHDF2-167-579 using Gibson Assembly
RL0915	GATCTGCCGCCGCGATCGCCATGGGTAATGGAGTAGGACAGTC	pCMV-Entry-YTHDF2-368-579-FP1	for generating pCMV-Entry-YTHDF2-368-579 using Gibson Assembly
RL0916	GACTGTCCTACTCCATTACCCATGGCGATCGCGGCGGCAGATC	pCMV-Entry-Vector-368-579-RP2	for generating pCMV-Entry-YTHDF2-368-579 using Gibson Assembly
RL1060	GATCTGCCGCCGCGATCGCCATGGCAGAAATCGGTACTGG	pCMV-Entry-Halo-FP1	for generating pCMV-Entry-Halo using Gibson Assembly
RL1061	TCGAGCGGCCGCGTACGCGTGCCGGAAATCTCGAGCGTCG	pCMV-Entry-Halo-RP1	for generating pCMV-Entry-Halo using Gibson Assembly
RL1062	CGACGCTCGAGATTTCCGGCACGCGTACGCGGCCGCTCGA	pCMV-Entry-Vector Halo-FP2	for generating pCMV-Entry-Halo using Gibson Assembly
RL1063	CCAGTACCGATTTCTGCCATGGCGATCGCGGCGGCAGATC	pCMV-Entry-Vector Halo-RP2	for generating pCMV-Entry-Halo using Gibson Assembly
RL0828	GATCTGCCGCCGCGATCGCCATGGACTTCAGCAGAAATCT	pCMV-Entry-CASP8-FP1	for generating pCMV-Entry-CASP8 using Gibson Assembly
RL0829	TCGAGCGGCCGCGTACGCGTATCAGAAGGGAAGACAAGTT	pCMV-Entry-CASP8-RP1	for generating pCMV-Entry-CASP8 using Gibson Assembly
RL0830	AACTTGTCTTCCCTTCTGATACGCGTACGCGGCCGCTCGA	pCMV-Entry-Vector CASP8-FP2	for generating pCMV-Entry-CASP8 using Gibson Assembly
RL0831	AGATTTCTGCTGAAGTCCATGGCGATCGCGGCGGCAGATC	pCMV-Entry-Vector CASP8-RP2	for generating pCMV-Entry-CASP8 using Gibson Assembly
RL0874	ATTCTAGGCGATCGCTCGAGGAATTCGCGATCGCGAAGAG	psiCheck2 m6A-null CASP8-Exon-7 3’UTR-FP1	for generating psiCheck2 m6A-null CASP8-Exon-7 3’UTR-WT/mutant using Gibson Assembly
RL0875	TTATTGCGGCCAGCGGCCGCCGAGGACATCGCTCTCTCAG	psiCheck2 m6A-null CASP8-Exon-7 3’UTR-RP1	for generating psiCheck2 m6A-null CASP8-Exon-7 3’UTR-WT/mutant using Gibson Assembly
RL0876	CTGAGAGAGCGATGTCCTCGGCGGCCGCTGGCCGCAATAA	psiCheck2 m6A-null CASP8-Exon-7 3’UTR-Vector-FP2	for generating psiCheck2 m6A-null CASP8-Exon-7 3’UTR-WT/mutant using Gibson Assembly
RL0877	CTCTTCGCGATCGCGAATTCCTCGAGCGATCGCCTAGAAT	psiCheck2 m6A-null CASP8-Exon-7 3’UTR-Vector-RP2	for generating psiCheck2 m6A-null CASP8-Exon-7 3’UTR-WT/mutant using Gibson Assembly
CASP8-Exon-7-WT	GAATTCGCGATCGCGAAGAGCTTCATTTTGAGATCAAGCCCCACGATGACTGCACAGTAGAGCAAATCTATGAGATTTTGAAAATCTACCAACTCATGGACCACAGTAACATGGACTGCTTCATCTGCTGTATCCTCTCCCATGGAGACAAGGGCATCATCTATGGCACTGATGGACAGGAGGCCCCCATCTATGAGCTGACATCTCAGTTCACTGGTTTGAAGTGCCCTTCCCTTGCTGGAAAACCCAAAGTGTTTTTTATTCAGGCTTGTCAGGGGGATAACTACCAGAAAGGTATACCTGTTGAGACTGATTCAGAGGAGCAACCCTATTTAGAAATGGATTTATCATCACCTCAAACGAGATATATCCCGGATGAGGCTGACTTTCTGCTGGGGA…	Template for CASP8-Exon-7-WT	for generating psiCheck2 m6A-null CASP8-Exon-7 3’UTR-WT using Gibson Assembly
CASP8-Exon-7-m6A-Mut1 (conserved)	GAATTCGCGATCGCGAAGAGCTTCATTTTGAGATCAAGCCCCACGATGTCTGCACAGTAGAGCAAATCTATGAGATTTTGAAAATCTACCAACTCATGGTCCACAGTAACATGGTCTGCTTCATCTGCTGTATCCTCTCCCATGGAGACAAGGGCATCATCTATGGCACTGATGGACAGGAGGCCCCCATCTATGAGCTGTCATCTCAGTTCACTGGTTTGAAGTGCCCTTCCCTTGCTGGAAAACCCAAAGTGTTTTTTATTCAGGCTTGTCAGGGGGATAACTACCAGAAAGGTATACCTGTTGAGACTGATTCAGAGGAGCAACCCTATTTAGAAATGGATTTATCATCACCTCAAACGAGATATATCCCGGATGAGGCTGTCTTTCTGCTGGGGA…	Template for CASP8-Exon-7-m6A-Mut1 (conserved)	for generating psiCheck2 m6A-null CASP8-Exon-7 3’UTR-Mut1 using Gibson Assembly
CASP8-Exon-7-m6A-Mut2 (all)	GAATTCGCGATCGCGAAGAGCTTCATTTTGAGATCAAGCCCCACGATGTCTGCACAGTAGAGCAAATCTATGAGATTTTGAAAATCTACCAACTCATGGTCCACAGTATCATGGTCTGCTTCATCTGCTGTATCCTCTCCCATGGAGTCAAGGGCATCATCTATGGCACTGATGGTCAGGAGGCCCCCATCTATGAGCTGTCATCTCAGTTCACTGGTTTGAAGTGCCCTTCCCTTGCTGGAAATCCCAAAGTGTTTTTTATTCAGGCTTGTCAGGGGGATATCTACCAGAAAGGTATACCTGTTGAGTCTGATTCAGAGGAGCAACCCTATTTAGAAATGGATTTATCATCACCTCAAACGAGATATATCCCGGATGAGGCTGTCTTTCTGCTGGGGA…	Template for CASP8-Exon-7-m6A-Mut2 (all)	for generating psiCheck2 m6A-null CASP8-Exon-7 3’UTR-Mut2 using Gibson Assembly

### Sheet: Key resources
Table S1. Primers, templates and key resources used in this study.
REAGENT or RESOURCE	SOURCE	IDENTIFIER
Antibodies
Anti-YTHDF2	Proteintech	Cat# 24744-1-AP RRID:AB_2687435
Anti-YTHDF2 (for Western Blot, C-term)	Abcam	Cat# ab220163
		RRID:AB_2868573
Anti-EIF4H	Proteintech	Cat# 11012-1-AP
		RRID:AB_2096035
Anti-MAGEA10	Cell Signaling Tech	Cat# 68978
		RRID:AB_2799757
Anti-SORT1	Proteintech	Cat# 12369-1-AP
		RRID:AB_2302242
Anti-MTA1	Cell Signaling Tech	Cat# 5646
		RRID:AB_10707367
Anti-EHMT2	Bethyl	Cat# A300-933A
		RRID:AB_2097663
Anti-SAMHD1	Bethyl	Cat# A303-691
		RRID:AB_11204405
Mouse anti-β-actin antibody	MP Biomedicals	Cat# 691001
		RRID:AB_2335127
Anti-ZTA(BZ1)	Santa Cruz	Cat# sc-53904
		RRID:AB_783257
Anti-RTA	Argene	Cat# 11-008, Discontinued
Anti-BMRF1/EAD	Millipore	Cat# MAB8186
		RRID:AB_95286
Anti-EBV P18	Invitrogen/Thermo Fisher	Cat# PA1-73003
		RRID:AB_1017120
Anti-Myc	Cell Signaling Tech	Cat# 2278
		RRID:AB_490778
Anti-MTA2	Proteintech	Cat# 17554-1-AP
		RRID:AB_10638601
Anti-V5	Invitrogen/Thermo Fisher	Cat# R960-25
		RRID:AB_2556564
Anti-V5-HRP	Invitrogen/Thermo Fisher	Cat# R961-25
		RRID:AB_2556565
Anti-HA	Roche	Cat# 11-867-431-001
		RRID:AB_390919
Anti-HA-HRP	Cell Signaling Tech	Cat# 14031
		RRID:AB_2798368
Anti-V5 magnetic beads	MBL #M16711	Cat# NC0777490
		RRID:AB_10795284
Pierce Protein A/G magnetic beads	Thermo fisher Scientific	Cat# 88802
Anti-human IgG (for IgG cross-linking)	MP Biomedicals	Cat# 55087
		RRID:AB_2334305
Anti-PIAS1	Abcam	Cat# 109388
		RRID:AB_10867435
Anti-N6-methyladenosine (m6A)	Millipore	Cat# ABE572
		Discontinued
Anti-YTHDF1	Proteintech	Cat# 17479-1-AP
		RRID:AB_2217473
Anti-YTHDF3	Proteintech	Cat# 25537-1-AP
		RRID:AB_2847817
Anti-YTHDC1	Bethyl	Cat# A305-096A
		RRID:AB_2631491
Anti-YTHDC2	Proteintech	Cat# 27779-1-AP
Anti-ALKBH5	Proteintech	Cat# 16837-1-AP
		RRID:AB_2242665
Anti-FTO	Proteintech	Cat# 27226-1-AP
Anti-N6AMT1	Proteintech	Cat# 16211-1-AP
		RRID:AB_2147186
N6-mA Methyltransferase Antibody Sampler Kit	Cell Signaling Tech	Cat# 69159
METTL3 (D2I6O) Rabbit mAb 96391		RRID:AB_2800261
METTL14 (D8K8W) Rabbit mAb 51104		RRID:AB_2799383
Virilizer/VIRMA (D4N8B) Rabbit mAb 88358		RRID:AB_2800121
WTAP Antibody 56501		RRID:AB_2799512
Cleaved Caspase antibody sampler kit	Cell Signaling Tech	Cat# 9929
Cleaved Caspase-3 (Asp175) (5A1E) Rabbit mAb 9664		RRID:AB_2070042)
Cleaved Caspase-6 (Asp162) Antibody 9761		RRID:AB_2290879
Cleaved Caspase-7 (Asp198) (D6H1) Rabbit mAb 8438		RRID:AB_11178377
Cleaved Caspase-9 (Asp330) (E5Z7N) Rabbit mAb 52873		RRID:AB_2799423
Cleaved Caspase-9 (Asp315) Antibody (Human Specific) 9505		RRID:AB_2290727
Anti-Cleaved Caspase-8	Cell Signaling Tech	Cat# 9496
		RRID:AB_561381
Anti-caspase-8	Cell Signaling Tech	Cat# 9746
		RRID:AB_2275120
Anti-caspase-3	Santa Cruz	Cat# SC-7272
		RRID:AB_626803
Anti-caspase-6	Proteintech	Cat# 10198-1-AP
		RRID:AB_2259380
Anti-cleaved caspase substrate motif [DE(T/S)D] mix antibody	Cell Signaling Tech	Cat# 8698
		RRID:AB_2797652
Anti-RIP	Cell Signaling Tech	Cat# 3493
		RRID:AB_2305314
Anti-Phospho-RIP	Cell Signaling Tech	Cat# 65746
		RRID:AB_2799693
Anti-Phospho-RIP3	Cell Signaling Tech	Cat# 93654
		RRID:AB_2800206
Anti-Fas (CD95)	MBL	Cat# SY-001
		RRID:AB_591016
Goat anti-Rabbit IgG (H+L) Cross-Adsorbed Secondary Antibody, Alexa Fluor 488	Thermo fisher Scientific	Cat# A-11008
		RRID:AB_143165
Goat anti-Mouse IgG (H+L) Cross-Adsorbed Secondary Antibody, Alexa Fluor 488	Thermo fisher Scientific	Cat# A-11001
		RRID:AB_2534069
Goat anti-Rabbit IgG (H+L) Cross-Adsorbed Secondary Antibody, Alexa Fluor 568	Thermo fisher Scientific	Cat# A-11011
		RRID:AB_143157
Bacterial and Virus Strains
Biological Samples
Chemicals, Peptides, and Recombinant Proteins
Pan-caspase inhibitor (Z-VAD-FMK)	ApexBio	Cat# A1902
Caspase-3/7 inhibitor (Z-DEVD-FMK)	ApexBio	Cat# A1920
Caspase-8 inhibitor (Z-IETD-FMK)	ApexBio	Cat# B3232
Active human caspase group IV	ApexBio	Cat# K2060
12-O-Tetradecanoylphorbol-13-acetate (TPA)	Fisher Scientific	Cat# NC9325685
Sodium Butyrate (NaBu)	Millipore	Cat# 19137
Gemcitabine	Santa Cruz	Cat# SC-204763
TRizol	Thermo Fisher Scientific	Cat# 15596026
Paclitaxel (Taxol)	Millipore	Cat# T-7402
DAPI	Thermo Fisher Scientific	Cat# D-1306
Annexin V-FITC / PI Apoptosis Detection Kit	Elabscience	Cat# E-CK-A211
Critical Commercial Assays
Halo-tag protein purification kit	Promega	Cat# PAG6790
Lipofectamine 2000	Life Technologies	Cat# 11668019
Genomic DNA Purification Kit	Promega	Cat# A1120
Magna RIP RNA-binding protein immunoprecipitation kit	Millipore	Cat# 17-700
Deposited Data
Experimental Models: Cell Lines
Akata (EBV+)	Hayward Lab Collection	N/A
Akata-4E3 (EBV-)	Hayward Lab Collection	N/A
Akata (EBV+)-YTHDF2-sg1	This study	N/A
Akata (EBV+)-YTHDF2-sg2	This study	N/A
Akata (EBV+)-YTHDF2-sg3	This study	N/A
P3HR-1	ATCC	Cat# HTB-62
SNU-719	Hayward Lab Collection	N/A
293T cells	Hayward Lab Collection	N/A
Akata-(EBV+)-pLenti-C-Myc-Vector	This study	N/A
Akata-(EBV+)-pLenti-C-Myc-YTHDF2	This study	N/A
Akata (EBV+)-SAMHD1-sg1-pLX-Vector	This study	N/A
Akata (EBV+)-EHMT2-sg1	This study	N/A
Akata (EBV+)-EHMT2-sg2	This study	N/A
Akata (EBV+)-MTA1-sg1	This study	N/A
Akata (EBV+)-MTA1-sg2	This study	N/A
Akata (EBV+)-MTA1-sg3	This study	N/A
Akata (EBV+)-CASP3-sg1-CASP8-sg1-CASP6-sg1	This study	N/A
Akata (EBV+)-CASP3-sg1-CASP8-sg1-CASP6-sg2	This study	N/A
Akata (EBV+)-CASP8-sg1-YTHDF2-sg1	This study	N/A
Akata (EBV+)-sgNC-YTHDF2-sg1	This study	N/A
SNU-719-pLenti-C-Myc-Vector	This study	N/A
SNU-719-pLenti-C-Myc-YTHDF2-1-166	This study	N/A
SNU-719-pLenti-C-Myc-YTHDF2-1-367	This study	N/A
SNU-719-pLenti-C-Myc-YTHDF2-167-367	This study	N/A
SNU-719-pLenti-C-Myc-YTHDF2-167-579	This study	N/A
SNU-719-pLenti-C-Myc-YTHDF2-368-579	This study	N/A
Akata (EBV+)-pLenti-C-Myc-Halo	This study	N/A
Akata (EBV+)-pLenti-C-Myc-YTHDF2-1-166	This study	N/A
Akata (EBV+)-pLenti-C-Myc-YTHDF2-167-367	This study	N/A
Akata (EBV+)-pLenti-C-Myc-YTHDF2-167-579	This study	N/A
Akata (EBV+)-pLenti-C-Myc-YTHDF2-368-579	This study	N/A
Akata-(EBV+)-YTHDF2-sg2-pLenti-C-Myc-Vector	This study	N/A
Akata-(EBV+)-YTHDF2-sg2-pLenti-C-Myc-YTHDF2 (PAMm)	This study	N/A
Akata-(EBV+)-YTHDF2-sg2-pLenti-C-Myc-YTHDF2- (PAMm) D166A/D367A	This study	N/A
Akata (EBV+)-pLenti-C-Myc-CASP8	This study	N/A
Akata (EBV+)-METTL3-sg1	This study	N/A
Akata (EBV+)-METTL3-sg2	This study	N/A
Akata (EBV+)-METTL14-sg1	This study	N/A
Akata (EBV+)-METTL14-sg2	This study	N/A
Akata (EBV+)-WTAP-sg1	This study	N/A
Akata (EBV+)-WTAP-sg2	This study	N/A
Akata (EBV+)-WTAP-sg3	This study	N/A
Akata (EBV+)-VIRMA-sg1	This study	N/A
Akata (EBV+)-VIRMA-sg2	This study	N/A
Akata (EBV+)-YTHDF3-sg1	This study	N/A
Akata (EBV+)-YTHDF3-sg2	This study	N/A
Akata (EBV+)-YTHDF3-sg3	This study	N/A
Akata (EBV+)-ALKBH5-sg1	This study	N/A
Akata (EBV+)-ALKBH5-sg2	This study	N/A
Akata (EBV+)-YTHDF1-sg1	This study	N/A
Akata (EBV+)-YTHDF1-sg2	This study	N/A
Akata (EBV+)-EIF4H-sg1	This study	N/A
Akata (EBV+)-EIF4H-sg2	This study	N/A
Akata (EBV+)-MAGEA10-sg1	This study	N/A
Akata (EBV+)-AMGEA1--sg2	This study	N/A
Akata (EBV+)-SORT1-sg1	This study	N/A
Akata (EBV+)-SORT1-sg2	This study	N/A
Recombinant DNA
pLenti-C-Myc-DDK-P2A-BSD	Origene	Cat# PS100103
pCMV6-Entry-YTHDF2	Origene	Cat# RC200038
pLenti-C-Myc-YTHDF2	This study	pKZ243
pLenti-C-Myc-YTHDF2 (with PAM mutated)	This study	pKZ249
pLenti-C-Myc-YTHDF2-D166A/D367A (with PAM mutated)	This study	pKZ254
pLenti-C-Myc-YTHDF2-1-166	This study	pKZ299
pLenti-C-Myc-YTHDF2-1-367	This study	pKZ300
pLenti-C-Myc-YTHDF2-167-367	This study	pKZ301
pLenti-C-Myc-YTHDF2-167-579	This study	pKZ307
pLenti-C-Myc-YTHDF2-368-579	This study	pKZ303
pLenti-C-Myc-Halo	This study	pKZ350
pLenti-C-Myc-CASP8	This study	pKZ351
lentiCRISPR v2-Puro vector	Addgene	Cat# 52961
lentiCRISPR v2-Blast vector	Addgene	Cat# 83480
lentiCRISPR v2-Hygro vector	Addgene	Cat# 91977
pMD2.G	Addgene	Cat# 12259
psPAX2	Addgene	Cat# 12260
YTHDF2-sg-1	This study	pKZ152
YTHDF2-sg-2	This study	pKZ153
YTHDF2-sg-3	This study	pKZ154
sg-NC (Non-targeting control, puromycin resistance)	This study	pKZ5
EHMT2-sg-1	This study	pKZ197
EHMT2-sg-2	This study	pKZ198
MTA1-sg-1	This study	pKZ231
MTA1-sg-2	This study	pKZ232
MTA1-sg-3	This study	pKZ233
pHTN HaloTag CMV-neo Vector	Promega	Cat# G7721
pHalo-V5-YTHDF2	This study	pKZ157
pHalo-V5-YTHDF2-D166A/D367A	This study	pKZ164
CASP3-sg-1 (Puromycin resistance)	This study	pKZ74
CASP8-sg-1 (Blasticidin resistance)	This study	pKZ140
CASP6-sg-1 (Hygromycin resistance)	This study	pKZ143
CASP6-sg-2 (Hygromycin resistance)	This study	pKZ144
sg-NC (Non-targeting control, blasticidin resistance)	This study	pKZ139
sg-NC (Non-targeting control, hygromycin resistance)	This study	pKZ145
pHalo-V5-YTHDF2-1-166	This study	pKZ220
pHalo-V5-YTHDF2-1-367	This study	pKZ221
pHalo-V5-YTHDF2-167-367	This study	pKZ222
pHalo-V5-YTHDF2-167-579	This study	pKZ227
pHalo-V5-YTHDF2-368-579	This study	pKZ228
pHalo-V5-METTL3	This study	pKZ216
pHalo-V5-METTL14	This study	pKZ217
pHalo-V5-WTAP	This study	pKZ237
pHalo-V5-WTAP D301A/D302A	This study	pKZ313
pHalo-V5-WTAP D301A	This study	pKZ312
pHalo-HA-CNOT1-SH	This study	pKZ236
METTL3-sg-1	This study	pKZ190
METTL3-sg-2	This study	pKZ191
METTL14-sg-1	This study	pKZ192
METTL14-sg-2	This study	pKZ193
WTAP-sg-1	This study	pKZ223
WTAP-sg-2	This study	pKZ224
WTAP-sg-3	This study	pKZ225
VIRMA-sg-1	This study	pKZ317
VIRMA-sg-2	This study	pKZ318
YTHDF3-sg-1	This study	pKZ322
YTHDF3-sg-2	This study	pKZ323
YTHDF3-sg-3	This study	pKZ332
YTHDF1-sg-1	This study	pKZ330
YTHDF1-sg-2	This study	pKZ331
ALKBH5-sg-1	This study	pKZ320
ALKBH5-sg-2	This study	pKZ321
EIF4H-sg-1	This study	pKZ324
EIF4H-sg-2	This study	pKZ325
MAGEA10-sg-1	This study	pKZ326
MAGEA10-sg-2	This study	pKZ327
SORT1-sg-1	This study	pKZ328
SORT1-sg-2	This study	pKZ329
psiCheck2 m6A-null	Stacy Horner Lab (Duke University)	N/A
psiCheck2 m6A-null CASP8-Exon-7 3’UTR WT	This study	pKZ264
psiCheck2 m6A-null CASP8-Exon-7 3’UTR m6A-Mut1 (conserved)	This study	pKZ335
psiCheck2 m6A-null CASP8-Exon-7 3’UTR m6A-Mut2 (all)	This study	pKZ334
Software and Algorithms
CaspDB	http://caspdb.sanfordburnham.org/browse.php
MeT-DB V2.0	http://180.208.58.19/metdb_v2/html/genome_browser.php
I-TASSER (Iterative Threading ASSEmbly Refinement)	https://zhanglab.ccmb.med.umich.edu/I-TASSER/
WebLogo	http://weblogo.threeplusone.com/create.cgi
COBALT (Constraint-based Multiple Alignment Tool)	https://www.ncbi.nlm.nih.gov/tools/cobalt/re_cobalt.cgi
Microsoft (Excel and Word)
Adobe Creative Cloud (Illustrator and Photoshop)
