## Supplementary material for "Caspases switch off m^6^A RNA modification pathway to reactivate a ubiquitous human tumor virus": Table S2

### Sheet: Sheet1
Table S2. Caspase cleavage motif sequences (corresponding to cleavage sites in human YTHDF2, YTHDF1, YTHDF3 and WTAP) extracted from vertebrate species. Related to Figures 3, S6 and S7
Species	YTHDF2 D166	Species	YTHDF2 D367	Species	YTHDF1 D164	Species	YTHDF3 D168	Species	WTAP D302
>ailMel1.GL192357.1	SLGGAMIDGQSAFAS	>ailMel1.GL192357.1	GFGHNGVDGNGVGQS	>ailMel1.GL193326.1	SLGGTIVDGQTGFHS	>ailMel1.GL194411.1	SLGRAITDGQAGFGN	>ailMel1.GL193265.1	EGDTAEDDFPSSPGN
>allMis1.JH732681	SLGGAMIDGQSAXAN	>allMis1.JH732681	GFGQNGVDGNGVGQS	>allMis1.JH731409	SLGGTIVDGQTGFHN	>allMis1.JH732157	SLGRAIADGQAGFGN	>allMis1.JH733095	EGSGTEEDFPASPGN
>amaVit1.KB263598	SLGGAMIDGQSAFAN	>amaVit1.KB263598	GFGQNGVDGNGVGQA	>amaVit1.KB280410	SLGGTIVDGQTGFHN	>amaVit1.KB244031	SLGRAIADGQAGFGS	>amaVit1.KB274325	EGSGTEDDFPASPGN
>anaPla1.KB744461	SLGGAMIDGQSAFAS	>anoCar2.chrUn_GL344007	GFGQNGVDGTAVGQS	>anaPla1.KB742407	SLGGTIVDGQTGFHN	>anaPla1.KB742428	SLGRAIADGQAGFGS	>anaPla1.KB742815	EGSSTEDDFPASPGN
>anoCar2.chrUn_GL344007	SLGGAMIDGQSAFSS	>apaSpi1.KB930524	GFGQNGVDGNGVGQS	>anoCar2.chr4	SLGGTIVDGQTGFHN	>anoCar2.chr4	SLGRAIADGQAGFGN	>anoCar2.chr1	EGSGAEDDFPPSPSN
>apaSpi1.KB930524	SLGGAMIDGQSAFAN	>bosTau8.chr2	GFGHNGVDGNGVGQT	>apaSpi1.KB930083	SLGGTIVDGQTGFHN	>apaSpi1.KB930008	SLGRAIADGQAGFGN	>apaSpi1.KB931297	EGSGTEDDFPASPGN
>araMac1.KE091667	SLGRAIADGQAGFGS	>calJac3.chr7	GFGHNGVDGNGVGQS	>araMac1.KE091425	SLGGTIVDGQTGFHN	>araMac1.KE091667	SLGRAIADGQAGFGS	>araMac1.KE019038	EGSGTEDDFPASPGN
>astMex1.KB872151	SLGGAVIDGQSPFAN	>camFer1.KB016500	GFGHNGVDGNGVGQS	>astMex1.KB871688	SLGGTLVDGQTGFHS	>astMex1.KB882121	SLSRAIADGQAGFGS	>astMex1.KB882308	EASSADEDYPLSPGG
>bosTau8.chr2	SLGGAMIDGQSAFAS	>canFam3.chr2	GFGHNGVDGNGVGQS	>bosTau8.chr13	SLGGTIVDGQTGFHG	>bosTau8.chr14	SLGRAITDGQAGFGS	>bosTau8.chr9	EGDTAEDDFPSSPGN
>calJac3.chr7	SLGGAMIDGQSAFAN	>capHir1.chr2	GFGHNGVDGNGVGQT	>calJac3.chr5	SLGGTVVDGQPGFHS	>calJac3.chr16	SLGRAITDGQAGFGN	>calJac3.chr4	EGNTTEDDFPSSPGN
>camFer1.KB016500	SLGGAMIDGQSAFAS	>cavPor3.scaffold_25	GFGHNGVDGNGVGQS	>camFer1.KB016860	SLGGTIVDGQTGFHS	>camFer1.KB017095	SLGRAITDGQAGFGN	>camFer1.KB016679	EGDTTEDDFPSSPGN
>canFam3.chr2	SLGGAMIDGQSAFAS	>cerSim1.JH767739	GFGHNGVDGNGVGQS	>canFam3.chr24	SLGGTIVDGQTGFHS	>canFam3.chr29	SLGRAITDGQAGFGN	>canFam3.chr1	EGDTAEDDFPSSPGN
>capHir1.chr2	SLGGAMIDGQSAFAS	>cheMyd1.KB546907	GFGQNGVDGNGVGQS	>capHir1.KB010836	SLGGTIVDGQTGFHG	>capHir1.chr14	SLGRAITDGQAGFGN	>capHir1.chr9	EGDTAEDDFPPSPGN
>cavPor3.scaffold_25	SLGGAMIDGQSAFAN	>chiLan1.JH721912	GFGHNGVDGNGVGQS	>cavPor3.scaffold_119	SLGGSVVDGQTGFHS	>cavPor3.scaffold_0	SLGRAITDGQAGFGN	>cavPor3.scaffold_60	EGNTPEDDFASSPGS
>cerSim1.JH767739	SLGGAMIDGQSAFAS	>chlSab2.chr20	GFGHNGVDGNGVGQS	>cerSim1.JH767753	SLGGTIVDGQTGFHS	>cerSim1.JH767778	SLGRAITDGQAGFGN	>cerSim1.JH767814	EGETTEDDFPSSPGN
>cheMyd1.KB546907	SLGGAMIDGQSAFAN	>chrAsi1.JH823303	GFGHNGVDGNGVGQS	>cheMyd1.KB527578	SLGGTIVDGQTGFHN	>cheMyd1.KB533245	SLGRAIADGQAGFGS	>cheMyd1.KB550461	EGSGTEDDFPASPGN
>chiLan1.JH721912	SLGGAMIDGQSAFAN	>chrPic2.chrUn_KK082935v1	GFGQNGVDGNGVGQS	>chiLan1.JH721988	SLGGSVVDGQTGFHS	>chiLan1.JH721904	SLGRAITDGQAGFGN	>chiLan1.JH721899	EGSTPEDDFSSSPGS
>chlSab2.chr20	SLGGAMIDGQSAFAN	>colLiv1.KB375351	GFSQNGADGNGVGQS	>chlSab2.chr2	SLGGTVVDGQPGFHS	>chlSab2.chr8	SLGRAITDGQAGFGN	>chlSab2.chr13	EGNTTEDDFPSSPGN
>chrAsi1.JH823303	SLGGAMIDGQSAFAS	>conCri1.JH655885	GFGHNGVDGNGVGQS	>chrAsi1.JH823494	SLGGTIVDGQTGFHS	>chrAsi1.JH823292	SLGRAITDGQAGFGN	>chrAsi1.JH823373	EGNTAEDGFPSSPGN
>chrPic2.chrUn_KK082935v1	SLGGAMIDGQSAFAN	>criGri1.KE382643	GFGHNGVDGNGAGQS	>chrPic2.chrUn_KK088178v1	SLGGTIVDGQTGFHN	>chrPic2.chr2	SLGRAIADGQAGFGN	>chrPic2.chrUn_KK083053v1	EGSGTEDDFPASPGN
>colLiv1.KB375351	SLGGAMIDGQSAFAN	>dasNov3.JH566521	GFGHNGVDGNGVGQS	>colLiv1.KB375315	SLGGTIVDGQTGFHN	>colLiv1.KB375514	SLGRAIADGQAGFGS	>colLiv1.KB375565	EGSGTEDDFPASPGN
>conCri1.JH655885	SLGGAMIDGQSAFAS	>echTel2.JH980313	GFGHNGVDGNGVGQS	>criGri1.KE376941	SLGGTVVDGQTGFHS	>conCri1.JH655886	SLGRAITDGQAGFGS	>conCri1.JH655878	EGDSNEDDFPPSPGN
>criGri1.KE382643	SLGGAMIDGQSAFAN	>eleEdw1.JH947281	GFGHNGVDGNGVGQS	>danRer10.chr8	SLGGTLVDGQTGFPS	>criGri1.KE377844	SLGRAIADGQAGFGN	>danRer10.chr20	EASSADEDYPPSPDG
>danRer10.chr17	TLGGAMIDGQSPFAN	>eptFus1.JH977655	GFGHNGVDGNGVGQS	>dasNov3.JH582541	SLGGTVVDGQTGFHS	>danRer10.chr24	SLGRAIADGQAGFGS	>dasNov3.JH563250	EGNITEDDFASSPGN
>dasNov3.JH566521	SLGGAMIDGQSAFAN	>equCab2.chr2	GFGHNGVDGNGVGQS	>echTel2.JH980408	SLGGTIVDGQAGFHG	>dasNov3.JH569073	SLGRAITDGQAGFGN	>echTel2.JH980303	EGSAAEDGFPPSPGN
>echTel2.JH980313	SLGGAMIDGQSAFAN	>eriEur2.JH835465	GFGHNGVDGNGVGQS	>eleEdw1.JH947322	SLGGTIVDGQTGFHS	>echTel2.JH980295	SLGRAITDGQAGFGN	>eptFus1.JH977715	EGDTTEDGFPSSPGN
>eleEdw1.JH947281	SLGGAMIDGQSAFAN	>falChe1.KB397529	GFGQNGVDGNGVGQS	>eptFus1.JH977768	SLGGTIVDGQTGFHS	>eleEdw1.JH947137	SLGRAITDGQAGFGN	>equCab2.chr31	EGDTTEDDFPSSPGN
>eptFus1.JH977655	SLGGAMIDGQSAFAS	>falPer1.KB390958	GFGQNGVDGNGVGQS	>equCab2.chr22	SLGGTIVDGQTGFHS	>eptFus1.JH977630	SLGRAITDGQAGFGN	>eriEur2.JH836190	EGDAAEEDSAGPPGN
>equCab2.chr2	SLGGAMIDGQSAFAS	>felCat8.chrC1	GFGHNGVDGNGVGPS	>eriEur2.JH835410	SLGGTIVDGQTGFHS	>equCab2.chr9	SLGRAITDGQAGFGN	>falChe1.KB398104	EGSGTEDDFPASPGN
>eriEur2.JH835465	SLGGAMIDGQSAFAS	>ficAlb2.chr23	GFAQNGVDGNGMGQA	>falChe1.KB398169	SLGGTIVDGQTGFHN	>eriEur2.JH835302	SLGRAITDGQAGFGS	>falPer1.KB390387	EGSGTEDDFPASPGN
>falChe1.KB397529	SLGGAMIDGQSAFAN	>gadMor1.HE570573	GFAD---GGGVAGQS	>falPer1.KB391024	SLGGTIVDGQTGFHN	>falChe1.KB398110	SLGRAIADGQAGFGS	>felCat8.chrB2	EGDTAEDDFPSSPGN
>falPer1.KB390958	SLGGAMIDGQSAFAN	>galGal4.chr23	GFGQNGTEGGGVGAA	>felCat8.chrA3	SLGGTIVDGQTGFHS	>falPer1.KB390567	SLGRAIADGQAGFGS	>ficAlb2.chr3	EGSGTEDDFPASPGN
>felCat8.chrC1	SLGGAMIDGQSAFAS	>geoFor1.JH740018	GFGQNGVDGNGVGQA	>ficAlb2.chr20	SLGGTIVDGQTGFHN	>felCat8.chrF2	SLGRAITDGQAGFGN	>fr3.chr16	EVSSTEEDFPMSPEA
>ficAlb2.chr23	SLGGAMIDGQSAFAS	>gorGor3.chr1	GFGHNGVDGNGVGQS	>fr3.chr3	SLGGTLVDGQTGFHS	>ficAlb2.chr2	SLGRAIADGQAGFGS	>gadMor1.HE569478	EVSSTEEDFPMS---
>fr3.chr2	SLGGAMIDGQSPFAN	>hetGla2.JH602077	GFGHNGVDGNGVGQS	>gadMor1.HE570301	SLGGTLVDGQTGFHS	>fr3.chr10	SLGRAIADGQAGFGS	>galGal4.chr3	EGSSTEDDFPASPGN
>gadMor1.HE570573	SLGGAMIDGQSPFAN	>hg38.chr1	GFGHNGVDGNGVGQS	>galGal4.chr20	SLGGTIVDGQTGFHN	>gadMor1.HE567069	SLGRAIADGQAGFSS	>gasAcu1.chrXVIII	EVSSTEEDFPMSPEA
>galGal4.chr23	SLGGAMIDGQSAFAS	>jacJac1.JH725597	GFGHNGVDGNGVGQS	>gasAcu1.chrXII	SLGGTLVDGQTGFHS	>galGal4.chr2	SLGRAIADGQAGFGS	>geoFor1.JH739982	EGSGTEDDFPASPGN
>gasAcu1.chrXV	SLGGAMIDGPSPFAN	>latCha1.JH126714	GFGQNGVDSNGLGQP	>geoFor1.JH739927	SLGGTIVDGQTGFHN	>gasAcu1.chrXXI	SLGRAITDGQAGFGS	>gorGor3.chr6	EGNTTEDDFPSSPGN
>geoFor1.JH740018	SLGGAMIDGQSAFAN	>lepWed1.KB715806	GFGHNGVDGNGVGQS	>gorGor3.chr20	SLGGTVVDGQPGFHS	>geoFor1.JH739936	SLGRAIADGQAGFGS	>hapBur1.JH425364	EVSSTEEDFPMSPEA
>gorGor3.chr1	SLGGAMVDGQSAFAN	>loxAfr3.scaffold_34	GFGHNGVDGNGVGQS	>hapBur1.JH425456	SLGGTLVDGQTGFHS	>gorGor3.chr8	SLGRAITDGQAGFGN	>hetGla2.JH602168	EGNTTEDGFPSSPGS
>hapBur1.JH425393	SLGGAMIDGQSPFAN	>macEug2.GL117957	GFGHNGVDGNGVGQS	>hetGla2.JH602054	SLGGSVVDGQTGFHS	>hapBur1.JH425322	SLGRAITDGQAGFGS	>hg38.chr6	EGNTTEDDFPSSPGN
>hetGla2.JH602077	SLGGAMIDGQSAFAN	>macFas5.chr1	GFGHNGVDGNGVGQS	>hg38.chr20	SLGGTVVDGQPGFHS	>hetGla2.JH602057	SLGRAITDGQAGFGN	>jacJac1.JH725440	EGNTTEDDFPSSPGN
>hg38.chr1	SLGGAMIDGQSAFAN	>melGal1.chr3	GFSQNGSENFGLGVV	>jacJac1.JH725567	SLGGTVVDGQTGFHS	>hg38.chr8	SLGRAITDGQAGFGN	>latCha1.JH126989	EANSAEEEFPSSPGN
>jacJac1.JH725597	SLGGAMIDGQSAFAN	>melUnd1.JH556432	GFGQNGVDGNGVGQA	>latCha1.JH126727	SLGGTIVDGQAGFPS	>jacJac1.JH725447	SLGRAITDGQAGFGN	>lepOcu1.chrLG1	EVSSTEEDFPSSPSN
>latCha1.JH126714	SLGGAMIDGQSAFAN	>micOch1.chr10	GFGHNGVDGNGVGQS	>lepOcu1.chrLG18	SLGGTLVDGQTGFHN	>latCha1.JH127714	SLGRAIADGQAGFGS	>lepWed1.KB715138	EGDTAEDDFPSSPGN
>lepOcu1.chrLG6	SLGGAMIDGQSPFAS	>mm10.chr4	GFGHNGVDGNGVGQS	>lepWed1.KB718594	SLGGTIVDGQTGFHS	>lepOcu1.chrLG9	SLGRAIADGQAGFGS	>loxAfr3.scaffold_69	EGSATADDFPCSPGS
>lepWed1.KB715806	SLGGAMIDGQSAFAS	>monDom5.chr4	GFGHNGVDGNGVGQS	>loxAfr3.scaffold_121	SLGGTIVDGQTGFHS	>lepWed1.KB721933	SLGRAITDGQAGFGN	>macEug2.GL084437	EGNTTEDDFPTSPGN
>loxAfr3.scaffold_34	SLGGAMIDGQSAFAN	>musFur1.GL896903	GFGHNGVDGNGVGQS	>macFas5.chr10	SLGGTVVDGQPGFHS	>loxAfr3.scaffold_8	SLGRAITDGQAGFGN	>macFas5.chr4	EGNTTEDDFPSSPGN
>macEug2.GL125936	SLGRAITDGQAGFGN	>myoDav1.KB116655	GFGHNGVDGNGVGQS	>mayZeb1.JH720507	SLGGTLVDGQTGFHS	>macEug2.GL125936	SLGRAITDGQAGFGN	>mayZeb1.JH720641	EVSSTEEDFPMSPEA
>macFas5.chr1	SLGGAMIDGQSAFAN	>myoLuc2.GL429964	GFGHNGVDGNGVGQS	>melGal1.chr22	SLGGTIVDGQTGFHN	>macFas5.chr8	SLGRAITDGQAGFGN	>melGal1.chr2	EGSSTEDDFPASPGN
>mayZeb1.JH720498	SLGGAMIDGQSPFAN	>nomLeu3.chr24	GFGHNGVDGNGVGQS	>melUnd1.JH556578	SLGGTIVDGQTGFHN	>mayZeb1.JH720508	SLGRAITDGQAGFGS	>melUnd1.JH556604	EGSGTEDDFPASPGN
>melGal1.chr25	SLGGAMIDGQSAFAS	>ochPri3.JH802109	GFGHNGVDGNGVGQS	>mesAur1.KB708174	SLGGTVVDGQTGFHN	>melGal1.chr3	SLGRAIADGQAGFGS	>mesAur1.KB708131	EGNTTEDDFPSSSGN
>melUnd1.JH556432	SLGGAMIDGQSAFAN	>odoRosDiv1.KB228911	GFGHNGVDGNGVGQS	>micOch1.chrLG8	SLGGTVVDGQTGFHS	>melUnd1.JH556613	SLGRAIADGQAGFGS	>micOch1.chrLG9	EGNTTEDDFPSSSGN
>micOch1.chr10	SLGGAMIDGQSAFAN	>orcOrc1.KB316860	GFGHNGVDGNGVGQS	>mm10.chr2	SLGGTVVDGQTGFHS	>mesAur1.KB708132	SLGRAIADGQAGFGN	>mm10.chr17	EGSTPEDDFPSSSGN
>mm10.chr4	SLGGAMIDGQSAFAN	>ornAna1.Contig6859	GFGPGGAEGGGAGGP	>monDom5.chr1	SLGGTIVDGQTGFHN	>micOch1.chrLG5	SLGRAITDGQAGFGN	>monDom5.chr2	EGNTTEDDFPTSPGN
>monDom5.chr4	SLGGAMIDGQSAFAN	>oryAfe1.JH863749	GFGHNGVDGNGVGQS	>musFur1.GL896972	SLGGTIVDGQTGFHG	>mm10.chr3	SLGRAITDGQAGFGN	>musFur1.GL897057	EGDTAEDDFPSSPGN
>musFur1.GL896903	SLGGAMIDGQSAFAS	>oryCun2.chr13	GFGHNGVDGNGVGQS	>myoDav1.KB111544	SLGGTIVDGQTGFHN	>monDom5.chr3	SLGRAITDGQAGFGN	>myoDav1.KB102797	EGDTTEDGFPSSPGN
>myoDav1.KB116655	SLGGAMIDGQSAFAS	>otoGar3.GL873703	GFGHNGVDGNGVGQS	>myoLuc2.GL430985	SLGGTIVDGQTGFHS	>musFur1.GL897074	SLGRAITDGQAGFGS	>myoLuc2.GL430272	EGDTTEDGFPSSPGN
>myoLuc2.GL429964	SLGGAMIDGQSAFAS	>oviAri3.chr2	GFGHNGVDGNGVGQT	>neoBri1.JH422317	SLGGTLVDGQTGFHS	>myoDav1.KB111232	SLGRAITDGQAGFGN	>neoBri1.JH422297	EVSSTEEDFPMSPEA
>neoBri1.JH422329	SLGGAMIDGQSPFAN	>panHod1.KE110776	GFGHNGVDGNGVGQT	>nomLeu3.chr13	SLGGTVVDGQPGFHS	>myoLuc2.GL429844	SLGRAITDGQAGFGN	>nomLeu3.chr3	EGNTTEDDFPSSPGN
>nomLeu3.chr24	SLGGAMIDGQSAFAN	>panTro4.chr1	GFGHNGVDGNGVGQS	>ochPri3.JH802083	SLGGTVVEGQAGFHS	>neoBri1.JH422306	SLGRAITDGQAGFGS	>ochPri3.JH802137	EGSAADGDFPSSPGN
>ochPri3.JH802109	SLGGAMIDGQSAFAN	>papAnu2.chr1	GFGHNGVDGNGVGQS	>octDeg1.JH651709	SLGGSVVDGQTGFHS	>nomLeu3.chr16	SLGRAITDGQAGFGN	>octDeg1.JH651627	GGSTPEDDFASSPGS
>odoRosDiv1.KB228911	SLGGAMIDGQSAFAS	>pelSin1.JH205562	GFGQNGVDGNGVGQS	>odoRosDiv1.KB229347	SLGGTIVDGQTGFHS	>ochPri3.JH802091	SLGRAITDGQTGFGN	>odoRosDiv1.KB229007	EGDTAEDDFPSSPGN
>orcOrc1.KB316860	SLGGAMIDGQSAFAS	>ponAbe2.chr1	GFGHNGVDGNGVGQS	>orcOrc1.KB317006	SLGGTIVDGQTGFHS	>octDeg1.JH651667	SLGRAITDGQAGFGN	>orcOrc1.KB316945	EGDTAEDDFPSSPGN
>oreNil2.chrLG19	SLGGAMIDGQSPFAN	>pseHum1.KB221249	GFSQNGADGNGVGQA	>oreNil2.chrLG20	SLGGTLVDGQTGFHS	>odoRosDiv1.KB228967	SLGRAITDGQAGFGN	>oreNil2.chrLG15	EVSSTEEDFPMSPEA
>ornAna1.Contig6859	SLGGAMIDGQSAFAS	>pteAle1.KB031148	GFGHNGVDGNGVGQS	>ornAna1.Ultra337	SLGGTIVDGQTGFHN	>orcOrc1.KB316908	SLGRAITDGQAGFGN	>ornAna1.Ultra61	EGSNAEDDFPPSPGD
>oryAfe1.JH863749	SLGGAMIDGQSAFAN	>pteVam1.scaffold_878	GFGHNGVDGNGVGQS	>oryAfe1.JH864187	SLGGTIVDGQTGFHS	>oreNil2.chrLG9	SLGRAITDGQAGFGS	>oryAfe1.JH863853	EGNTAEEDFPPSPGN
>oryCun2.chr13	SLGGAMIDGQSAFAN	>rheMac3.chr1	GFGHNGVDGNGVGQS	>oryCun2.chrUn0865	SLGGTVVDGQTGFHS	>ornAna1.chr7	SLGRAIADGQAGFGS	>oryCun2.chr12	EGDATEDDFASSPGS
>oryLat2.chr22	SLGGAMIDGQSPFAN	>rn6.chr5	GFGHNGVDGNGVGQS	>oryLat2.chr7	SLGGTLVDGQTGFHS	>oryAfe1.JH863778	SLGRAITDGQAGFGN	>oryLat2.chr24	EVSSTEEDFPMSPDA
>otoGar3.GL873703	SLGGAMIDGQSAFAN	>saiBol1.JH378198	GFGHNGVDGNGVGQS	>otoGar3.GL873542	SLGGTVVDGQTGFHS	>oryCun2.chr3	SLGRAITDGQAGFGN	>otoGar3.GL873575	EGNTTEDDFPSSPGN
>oviAri3.chr2	SLGGAMIDGQSAFAS	>sarHar1.chr3_GL849748_random	GFGHNGVDGNGVGQS	>oviAri3.chr13	SLGGTIVDGQTGFHG	>oryLat2.chr20	SLSRAIADGQAGFGS	>oviAri3.chr8	EGDTAEDDFAPSPGN
>panHod1.KE110776	SLGGAMIDGQSAFAS	>sorAra2.JH798154	GFGHNGVDGNGVGQS	>panHod1.KE115059	SLGGTIVDGQTGFHG	>otoGar3.GL873774	SLGRAITDGQAGFGN	>panHod1.KE117831	EGDTAEDDFPPSPGN
>panTro4.chr1	SLGGAMIDGQSAFAN	>speTri2.JH393284	GFGHNGVDGNGVGQS	>panTro4.chr20	SLGGTVVDGQPGFHS	>oviAri3.chr9	SLGRAITDGQAGFGN	>panTro4.chr6	EGNTTEDDFPSSPGN
>pelSin1.JH205562	SLGGAMIDGQSAFAN	>susScr3.chr6	GFGHNGVDGNGVGQS	>papAnu2.chr10	SLGGTVVDGQPGFHS	>panHod1.KE115307	SLGRAITDGQAGFGN	>papAnu2.chr4	EGNTTEDDFPSSPGN
>petMar2.GL477114	S--APVMDGSGGFQG	>taeGut2.chr23_ABQF01063897_random	GFGQNGVDGNGVGQA	>pelSin1.JH209542	SLGGTIVDGQTGFHN	>papAnu2.chr8	SLGRAITDGQAGFGN	>pelSin1.JH206637	EGSGTEDDFPASPGN
>ponAbe2.chr1	SLGGAMIDGQSAFAN	>triMan1.JH594654	GFGHNGVDGNGVGQS	>petMar2.GL477114	AQLSPVMDGSGGFQG	>pelSin1.JH206125	SLGRAIADGQAGFGN	>ponAbe2.chr6	EGNTTEDDFPSSPGN
>pseHum1.KB221249	SLGGAMIDGQSAFAS	>tupChi1.KB364441	GFGHSGADGNGVGQS	>ponAbe2.chr20	SLGGTVVDGQPGFHS	>pseHum1.KB221189	SLGRAIADGQAGFGS	>pseHum1.KB221191	EGSGTEDDFPASPGN
>pteAle1.KB031148	SLGGAMIDGQSAFAS	>turTru2.JH473586	GFGHNGVDGNGVGQS	>pseHum1.KB221209	SLGGTIVDGQTGFHN	>pteAle1.KB031134	SLGRAITDGQAGFGS	>pteAle1.KB030789	EGDTTEDDFPPSPGN
>pteVam1.scaffold_878	SLGGAMIDGQSAFAS	>vicPac2.KB632436	GFGHNGVDGNGVGQS	>pteAle1.KB031072	SLGGSVVDGQAGFAS	>pteVam1.scaffold_1443	SLGRAITDGQAGFGS	>pteVam1.scaffold_946	EGDTTEDDFPPSPGN
>punNye1.JH419215	SLGGAMIDGQSPFAN	>zonAlb1.KB913260	GFGQNGVDGNGVGQA	>pteVam1.scaffold_12521	SLGGSVVDGQAGFAS	>punNye1.JH419212	SLGRAITDGQAGFGS	>punNye1.JH419246	EVSSTEEDFPMSPEA
>rheMac3.chr1	SLGGAMIDGQSAFAN			>punNye1.JH419305	SLGGTLVDGQTGFHS	>rheMac3.chr8	SLGRAITDGQAGFGN	>rheMac3.chr4	EGNTTEDDFPSSPGN
>rn6.chr5	SLGGAMIDGQSAFAN			>rheMac3.chr10	SLGGTVVDGQPGFHS	>rn6.chr2	SLGRAITDGQAGFGN	>rn6.chr1	EGSTPEDDFPSSSGN
>saiBol1.JH378198	SLGGAMIDGQSAFAN			>rn6.chr3	SLGGTVVDGQTGFHS	>saiBol1.JH378179	SLGRAITDGQAGFGN	>saiBol1.JH378164	EGNTTEDDFPSSPGN
>sarHar1.chr3_GL849748_random	SLGGAMIDGQSAFAN			>saiBol1.JH378156	SLGGTVVDGQPGFHS	>sarHar1.chr2_GL841251_random	SLGRAITDGQAGFGN	>sarHar1.chr4_GL856967_random	EGNTTEDDFPTSPGN
>sorAra2.JH798154	SLGGAMIDGQSAFAS			>sarHar1.chr1_GL834660_random	SLGGTIVDGQTGFHN	>sorAra2.JH798151	SLGRAITDGQAGFGN	>sorAra2.JH798147	EGDTTEDASPPSPGN
>speTri2.JH393284	SLGGAMIDGQSAFAN			>sorAra2.JH798301	SLGGTVMDGQTSFPG	>speTri2.JH393306	SLGRAITDGQAGFGN	>speTri2.JH393299	EGNTTEDDFPSSPGN
>susScr3.chr6	SLGGAMIDGQSAFAS			>speTri2.JH393324	SLGGTVVDGQTGFHS	>susScr3.chr4	SLGRAITDGQAGFGN	>susScr3.chr1	EGDTTEDDFPPSPGS
>taeGut2.chr23_ABQF01063897_random	SLGGAMIDGQSAFAN			>taeGut2.chr20	SLGGTIVDGQTGFHN	>taeGut2.chr2	SLGRAIADGQAGFGS	>taeGut2.chr3	EGSGTEDDFPASPGN
>takFla1.KE120542	SLGGAMIDGQSPFAN			>takFla1.KE120952	SLGGTLVDGQTGFHS	>takFla1.KE120593	SLGRAIADGQAGFGS	>takFla1.KE120488	EVSSTEEDFPMSPEA
>tetNig2.chr10	SLGGAMIDGQSPFAN			>tetNig2.chrUn_random	SLGGTLVDGQTGFHS	>tetNig2.chr6	SLGRAIADGQAGFGS	>tetNig2.chr14	EVSSTEEDFPMSPEA
>triMan1.JH594654	SLGGAMIDGQSAFAS			>triMan1.JH594614	SLGGTIVDGQTGFHS	>triMan1.JH594624	SLGRAITDGQAGFGS	>triMan1.JH594608	EGNTTEDDFPCSPGN
>tupChi1.KB364441	SLGGAMIDGQSAFAS			>tupChi1.KB365278	SLGGTVVDGQAGFHG	>tupChi1.KB369494	SLGRAITDGQAGFGN	>tupChi1.KB320787	EGNAAEDDFPPSPGN
>turTru2.JH473586	SLGGAMIDGQSAFAS			>turTru2.JH488700	SLGGTIVDGQTGFHS	>turTru2.JH488105	SLGRAITDGQAGFGN	>turTru2.JH475982	EGDTAEDDFPSSPGN
>vicPac2.KB632436	SLGGAMIDGQSAFAS			>vicPac2.KB632533	SLGGTIVDGQTGFHS	>vicPac2.KB632479	SLGRAITDGQAGFGN	>vicPac2.KB632440	EGDATEDDFPSSPGN
>xenTro7.KB021656	SLGRAIADGQAGFGS			>xenTro7.KB022665	SLGGTIVDGQTGFHN	>xenTro7.KB021656	SLGRAIADGQAGFGS	>xenTro7.KB021654	EGSSTEEDFSASPIN
>xipMac1.JH557146	SLGGAMIDGQSPFAN			>xipMac1.JH556726	SLGGTLVDGQTGFHS	>xipMac1.JH556681	SLGRAITDGQAGFGS	>xipMac1.JH556741	EVSSAEEDFPMSPDT
>zonAlb1.KB913260	SLGGAMIDGQSAFAN			>zonAlb1.KB913110	SLGGTIVDGQTGFHN	>zonAlb1.KB913038	SLGRAIADGQAGFGS	>zonAlb1.KB913098	EGSGTEDDFPASPGN
