## Supplementary material for "Caspases switch off m^6^A RNA modification pathway to reactivate a ubiquitous human tumor virus": Table S3

### Sheet: M6A motifs
Table S3. M6A motif sequences (corresponding to putative m6A motifs in human CASP8-Exon 7) extracted from vertebrate species. Related to Figure 5.
Species	Motif-1	Species	Motif-2	Species	Motif-3	Species	Motif-4	Species	Motif-5	Species	Motif-6	Species	Motif-7	Species	Motif-8	Species	Motif-9	Species	Motif-10	Species	Motif-11	Species	Motif-12	Species	Motif-13	Species	Motif-14	Species	Motif-15
>ailMel1.GL192445.1	TGTGT	>ailMel1.GL192445.1	AGACT	>ailMel1.GL192445.1	GGACC	>ailMel1.GL192445.1	TAGCA	>ailMel1.GL192445.1	GGATT	>ailMel1.GL192445.1	AGACA	>ailMel1.GL192445.1	GGGCA	>ailMel1.GL192445.1	TGACT	>ailMel1.GL192445.1	AAGCC	>ailMel1.GL192445.1	TAACT	>ailMel1.GL192445.1	AGACT	>ailMel1.GL192445.1	TGACT	>ailMel1.GL192445.1	TAATT	>ailMel1.GL192445.1	AAACC	>ailMel1.GL192445.1	GAACC
>allMis1.JH736522	TGAGA	>allMis1.JH736522	AGACC	>allMis1.JH736522	GGACC	>allMis1.JH736522	GAATA	>allMis1.JH736522	GGACT	>allMis1.JH736522	AGATA	>allMis1.JH736522	GGGCA	>allMis1.JH736522	TGACC	>allMis1.JH736522	AAACC	>allMis1.JH736522	CGCTT	>allMis1.JH736522	AAACA	>allMis1.JH736522	AGACT	>allMis1.JH736522	GGATT	>allMis1.JH736522	AAGCC	>allMis1.JH736522	GTACA
>amaVit1.KB275098	TGAAG	>amaVit1.KB275098	AGATC	>amaVit1.KB275098	AGACC	>amaVit1.KB275098	GGACA	>amaVit1.KB275098	Agact	>amaVit1.KB275098	GAAAA	>amaVit1.KB275098	GGGCA	>amaVit1.KB275098	TAACC	>amaVit1.KB275098	AAACC	>amaVit1.KB275098	TGCTT	>amaVit1.KB275098	AAACA	>amaVit1.KB275098	AGACT	>amaVit1.KB275098	AGATT	>amaVit1.KB275098	AAGCC	>amaVit1.KB275098	GGACC
>anaPla1.KB742719	tgagc	>anaPla1.KB742719	agacC	>anaPla1.KB742719	AGATC	>anaPla1.KB742719	TGACA	>anaPla1.KB742719	agact	>anaPla1.KB742719	aaaaa	>anaPla1.KB742719	GGACA	>anaPla1.KB742719	TGACC	>anaPla1.KB742719	AAACC	>anaPla1.KB742719	TGCTC	>anaPla1.KB742719	AAACA	>anaPla1.KB742719	AGACT	>anaPla1.KB742719	AGACT	>anaPla1.KB742719	AAGCT	>anaPla1.KB742719	GAAGC
>anoCar2.chrUn_GL343478	TGGAG	>anoCar2.chrUn_GL343478	TGACC	>anoCar2.chrUn_GL343478	AAACT	>anoCar2.chrUn_GL343478	AGACA	>anoCar2.chrUn_GL343478	GGACT	>anoCar2.chrUn_GL343478	TGAAT	>anoCar2.chrUn_GL343478	GGAAA	>anoCar2.chrUn_GL343478	TCATG	>anoCar2.chrUn_GL343478	AAGCC	>anoCar2.chrUn_GL343478	AAAGA	>anoCar2.chrUn_GL343478	AAACA	>apaSpi1.KB931153	AGACT	>apaSpi1.KB931153	GGATT	>apaSpi1.KB931153	AAGCA	>apaSpi1.KB931153	GCACG
>apaSpi1.KB931153	TGAGA	>apaSpi1.KB931153	AGACC	>apaSpi1.KB931153	GGATC	>apaSpi1.KB931153	TGCCC	>apaSpi1.KB931153	CGACT	>apaSpi1.KB931153	TGATA	>apaSpi1.KB931153	GGGCA	>apaSpi1.KB931153	TAACC	>apaSpi1.KB931153	AAACC	>apaSpi1.KB931153	CACAT	>apaSpi1.KB931153	AAACC	>araMac1.KE078176	AGACT	>araMac1.KE078176	AGATT	>araMac1.KE078176	AAGCC	>araMac1.KE078176	GGACC
>araMac1.KE078176	TGAAA	>araMac1.KE078176	AGATC	>araMac1.KE078176	AGACC	>araMac1.KE078176	GGACA	>araMac1.KE078176	AGACT	>araMac1.KE078176	GAAAA	>araMac1.KE078176	GGGCA	>araMac1.KE078176	TAACC	>araMac1.KE078176	AAACC	>araMac1.KE078176	TGCTT	>araMac1.KE078176	CAACA	>astMex1.KB882244	AGACT	>astMex1.KB882244	AAACT	>astMex1.KB882244	GGAGA	>astMex1.KB882244	GAACC
>astMex1.KB871651	TGGAA	>bosTau8.chr2	AGACC	>astMex1.KB882244	GGA--	>astMex1.KB882244	CT---	>bosTau8.chr2	AGACT	>astMex1.KB882244	TTATG	>astMex1.KB882244	GGTGG	>astMex1.KB882244	TGATG	>astMex1.KB882244	AAACC	>astMex1.KB882244	AGAAA	>astMex1.KB882244	AGTCA	>bosTau8.chr2	TGACT	>bosTau8.chr2	AAACT	>bosTau8.chr2	AAACA	>bosTau8.chr2	GGGCC
>bosTau8.chr2	TGGAT	>calJac3.chr6	TGACT	>bosTau8.chr2	GGACC	>bosTau8.chr2	AAACA	>calJac3.chr6	GGACT	>bosTau8.chr2	AAACA	>bosTau8.chr2	GGGCA	>bosTau8.chr2	TGACC	>bosTau8.chr2	AAACC	>bosTau8.chr2	CAAGT	>bosTau8.chr2	AGACC	>calJac3.chr6	TGACT	>calJac3.chr6	TAACT	>calJac3.chr6	AAACC	>calJac3.chr6	GAACC
>calJac3.chr6	TGAGC	>camFer1.KB017491	GGACT	>calJac3.chr6	GGACC	>calJac3.chr6	TAACA	>camFer1.KB017491	GGACT	>calJac3.chr6	AGACA	>calJac3.chr6	GGACA	>calJac3.chr6	TGACA	>calJac3.chr6	AAACC	>calJac3.chr6	TAACT	>calJac3.chr6	AGACT	>camFer1.KB017491	AGACT	>camFer1.KB017491	CAACT	>camFer1.KB017491	AAGCA	>camFer1.KB017491	GGACT
>camFer1.KB017491	TGAGC	>canFam3.chr37	AGATG	>camFer1.KB017491	GGACC	>camFer1.KB017491	TGACA	>canFam3.chr37	GGATT	>camFer1.KB017491	AGACA	>camFer1.KB017491	GGGCA	>camFer1.KB017491	TGACC	>camFer1.KB017491	AAGCC	>camFer1.KB017491	TAAAT	>camFer1.KB017491	AGACT	>canFam3.chr37	TGACT	>canFam3.chr37	CAACT	>canFam3.chr37	AAACC	>canFam3.chr37	GGACA
>canFam3.chr37	TGAGT	>capHir1.chr2	AGACC	>canFam3.chr37	GGACC	>canFam3.chr37	TAGCA	>capHir1.chr2	AGACT	>canFam3.chr37	AGACA	>canFam3.chr37	GGGCA	>canFam3.chr37	TGACC	>canFam3.chr37	AAGCC	>canFam3.chr37	TAAAT	>canFam3.chr37	AGACT	>capHir1.chr2	TGACT	>capHir1.chr2	CAACT	>capHir1.chr2	AAGCA	>capHir1.chr2	GGACC
>capHir1.chr2	TGGAC	>cavPor3.scaffold_104	AGATC	>capHir1.chr2	GGACC	>capHir1.chr2	AACCA	>cavPor3.scaffold_104	GGACT	>capHir1.chr2	AAACA	>capHir1.chr2	GGGCA	>capHir1.chr2	TGACC	>capHir1.chr2	AAACC	>capHir1.chr2	TAAGT	>capHir1.chr2	AGACC	>cavPor3.scaffold_104	TGACT	>cavPor3.scaffold_104	CAGCT	>cavPor3.scaffold_104	AGACC	>cavPor3.scaffold_104	GAACC
>cavPor3.scaffold_104	TGGGC	>cerSim1.JH767742	AGACT	>cavPor3.scaffold_104	GGACC	>cavPor3.scaffold_104	CGACA	>cerSim1.JH767742	AGACT	>cavPor3.scaffold_104	GAACA	>cavPor3.scaffold_104	GGGCA	>cavPor3.scaffold_104	TGACC	>cavPor3.scaffold_104	AAACC	>cavPor3.scaffold_104	GAACT	>cavPor3.scaffold_104	AGACT	>cerSim1.JH767742	TGACT	>cerSim1.JH767742	CAACT	>cerSim1.JH767742	GAACC	>cerSim1.JH767742	GGACC
>cerSim1.JH767742	TGAGC	>cheMyd1.KB601989	AAACC	>cerSim1.JH767742	GGACC	>cerSim1.JH767742	TGACA	>cheMyd1.KB601989	GGACT	>cerSim1.JH767742	AGACA	>cerSim1.JH767742	GGGCA	>cerSim1.JH767742	TAATT	>cerSim1.JH767742	AAACC	>cerSim1.JH767742	TAACT	>cerSim1.JH767742	AGACC	>cheMyd1.KB601989	TGATA	>cheMyd1.KB601989	AGACT	>cheMyd1.KB601989	ATACA	>cheMyd1.KB601989	GCAGC
>cheMyd1.KB601989	TGAAA	>chiLan1.JH721863	GGATT	>cheMyd1.KB601989	GGACC	>cheMyd1.KB601989	CAACA	>chiLan1.JH721863	GGACT	>cheMyd1.KB601989	CGAAA	>cheMyd1.KB601989	AGACT	>cheMyd1.KB601989	TGGTC	>cheMyd1.KB601989	AAACC	>cheMyd1.KB601989	GACAG	>cheMyd1.KB601989	AAGAA	>chiLan1.JH721863	TGACT	>chiLan1.JH721863	CAGCT	>chiLan1.JH721863	AGACT	>chiLan1.JH721863	GCAGC
>chiLan1.JH721863	TAGAT	>chlSab2.chr10	TGACT	>chiLan1.JH721863	AGACC	>chiLan1.JH721863	CAACC	>chlSab2.chr10	GGATT	>chiLan1.JH721863	GAACA	>chiLan1.JH721863	GGGCA	>chiLan1.JH721863	TGACC	>chiLan1.JH721863	AAACC	>chiLan1.JH721863	GAACT	>chiLan1.JH721863	AGACC	>chlSab2.chr10	TGACT	>chlSab2.chr10	TAATT	>chlSab2.chr10	AAACC	>chlSab2.chr10	GAACC
>chlSab2.chr10	TGACC	>chrAsi1.JH823301	AAATT	>chlSab2.chr10	GGACC	>chlSab2.chr10	TAACA	>chrAsi1.JH823301	AGACT	>chlSab2.chr10	AGACA	>chlSab2.chr10	GGACA	>chlSab2.chr10	TGACA	>chlSab2.chr10	AAACC	>chlSab2.chr10	TAACT	>chlSab2.chr10	AGACT	>chrAsi1.JH823301	TGACT	>chrAsi1.JH823301	TAACT	>chrAsi1.JH823301	AAGCC	>chrAsi1.JH823301	GGACC
>chrAsi1.JH823301	TGAAA	>chrPic2.chr11	AGACC	>chrAsi1.JH823301	TGACC	>chrAsi1.JH823301	TAACA	>chrPic2.chr11	GGACT	>chrAsi1.JH823301	AGACA	>chrAsi1.JH823301	GGGCA	>chrAsi1.JH823301	TGACC	>chrAsi1.JH823301	AAACC	>chrAsi1.JH823301	TAACT	>chrAsi1.JH823301	AGACT	>chrPic2.chr11	agact	>chrPic2.chr11	AGATT	>chrPic2.chr11	AAGCA	>chrPic2.chr11	GCACC
>chrPic2.chr11	TGAGA	>colLiv1.KB375802	AGACC	>chrPic2.chr11	GGACC	>chrPic2.chr11	TGACC	>colLiv1.KB375802	agact	>chrPic2.chr11	TGATA	>chrPic2.chr11	GGGCA	>chrPic2.chr11	TAACC	>chrPic2.chr11	AAACC	>chrPic2.chr11	CACAT	>chrPic2.chr11	AAACA	>colLiv1.KB375802	AGATT	>colLiv1.KB375802	AGATT	>colLiv1.KB375802	GAACC	>colLiv1.KB375802	GGACC
>colLiv1.KB375802	TGGGA	>conCri1.JH655879	TGACT	>colLiv1.KB375802	AGACC	>colLiv1.KB375802	GGACA	>conCri1.JH655879	GGACT	>colLiv1.KB375802	gaaaa	>colLiv1.KB375802	GGGCA	>colLiv1.KB375802	TCACC	>colLiv1.KB375802	AAACC	>colLiv1.KB375802	TGCTT	>colLiv1.KB375802	AAACG	>conCri1.JH655879	TGACT	>conCri1.JH655879	CAACT	>conCri1.JH655879	AAGCC	>conCri1.JH655879	GAACC
>conCri1.JH655879	TGAAG	>criGri1.KE377364	AGACT	>conCri1.JH655879	GGACC	>conCri1.JH655879	TGACA	>criGri1.KE377364	GGACT	>conCri1.JH655879	AGACA	>conCri1.JH655879	GGGCA	>conCri1.JH655879	TGACC	>conCri1.JH655879	AAACC	>conCri1.JH655879	TAACT	>conCri1.JH655879	AGACT	>criGri1.KE377364	TGACT	>criGri1.KE377364	AAACT	>criGri1.KE377364	AGATC	>criGri1.KE377364	GAACC
>criGri1.KE377364	TGACT	>danRer10.chr6	TATCT	>criGri1.KE377364	GGACC	>criGri1.KE377364	GGACA	>dasNov3.JH568147	GGACT	>criGri1.KE377364	AGACA	>criGri1.KE377364	GGGAA	>criGri1.KE377364	TGACA	>criGri1.KE377364	AAACC	>criGri1.KE377364	TAACT	>criGri1.KE377364	AGACT	>danRer10.chr6	TGATT	>danRer10.chr6	GCACT	>danRer10.chr6	ACACA	>danRer10.chr6	GCTCT
>danRer10.chr6	TTGCC	>dasNov3.JH568147	AGACT	>danRer10.chr6	GAATC	>danRer10.chr6	TT---	>echTel2.JH980302	GGACT	>danRer10.chr6	AGAGA	>danRer10.chr6	GGTAA	>danRer10.chr6	TCACT	>danRer10.chr6	AAGCC	>danRer10.chr6	TGAGA	>danRer10.chr6	#NAME?	>dasNov3.JH568147	TGACT	>dasNov3.JH568147	AAACT	>dasNov3.JH568147	AAGCC	>dasNov3.JH568147	GGACC
>dasNov3.JH568147	TGGAC	>echTel2.JH980302	TGACC	>dasNov3.JH568147	GGACC	>dasNov3.JH568147	TAACA	>eleEdw1.JH947204	AGACT	>dasNov3.JH568147	AGACA	>dasNov3.JH568147	GGGCA	>dasNov3.JH568147	TGACC	>dasNov3.JH568147	AAACC	>dasNov3.JH568147	TAACT	>dasNov3.JH568147	AGACT	>echTel2.JH980302	TGACT	>echTel2.JH980302	TAACT	>echTel2.JH980302	AAGTC	>echTel2.JH980302	GGACC
>echTel2.JH980302	TGACG	>eleEdw1.JH947204	CGACT	>echTel2.JH980302	GGACC	>echTel2.JH980302	TTCCA	>eptFus1.JH977648	AGACT	>echTel2.JH980302	AGACA	>echTel2.JH980302	GGGCA	>echTel2.JH980302	TCACC	>echTel2.JH980302	AAACC	>echTel2.JH980302	CAGCT	>echTel2.JH980302	AGACT	>eleEdw1.JH947204	CGACT	>eleEdw1.JH947204	CAACT	>eleEdw1.JH947204	AAGTA	>eleEdw1.JH947204	GGACC
>eleEdw1.JH947204	TGGAA	>eptFus1.JH977648	AGACG	>eleEdw1.JH947204	GGACC	>eleEdw1.JH947204	TGAAA	>equCab2.chr18	GGACT	>eleEdw1.JH947204	AGACA	>eleEdw1.JH947204	GGTCA	>eleEdw1.JH947204	TGACC	>eleEdw1.JH947204	AAGCC	>eleEdw1.JH947204	TAACT	>eleEdw1.JH947204	AGACT	>eptFus1.JH977648	TGACT	>eptFus1.JH977648	CAACT	>eptFus1.JH977648	AAACC	>eptFus1.JH977648	GGTCC
>eptFus1.JH977648	TGCAC	>equCab2.chr18	AAACT	>eptFus1.JH977648	GGACC	>eptFus1.JH977648	TGACA	>eriEur2.JH835412	GGACT	>eptFus1.JH977648	AGACA	>eptFus1.JH977648	GGGCA	>eptFus1.JH977648	TGACC	>eptFus1.JH977648	AAACC	>eptFus1.JH977648	TAACT	>eptFus1.JH977648	AGACC	>equCab2.chr18	TGACT	>equCab2.chr18	CAACT	>equCab2.chr18	AAACC	>equCab2.chr18	GGACC
>equCab2.chr18	TGAGC	>eriEur2.JH835412	AGACA	>equCab2.chr18	GGACC	>equCab2.chr18	AAAGA	>falChe1.KB397866	Agact	>equCab2.chr18	AGACA	>equCab2.chr18	GGGCA	>equCab2.chr18	TGACC	>equCab2.chr18	AAACC	>equCab2.chr18	TAATT	>equCab2.chr18	AGACT	>eriEur2.JH835412	TGACT	>eriEur2.JH835412	CGACT	>eriEur2.JH835412	AGACC	>eriEur2.JH835412	GTACC
>eriEur2.JH835412	TGAAA	>falChe1.KB397866	AGACC	>eriEur2.JH835412	GGACC	>eriEur2.JH835412	TAACA	>falPer1.KB390520	Agact	>eriEur2.JH835412	AGACA	>eriEur2.JH835412	GGGAA	>eriEur2.JH835412	TGACC	>eriEur2.JH835412	AAACC	>eriEur2.JH835412	TAACT	>eriEur2.JH835412	ACACT	>falChe1.KB397866	AGACT	>falChe1.KB397866	AGATT	>falChe1.KB397866	AAGCC	>falChe1.KB397866	GGACC
>falChe1.KB397866	TGAGA	>falPer1.KB390520	AGACC	>falChe1.KB397866	AGACC	>falChe1.KB397866	GGACA	>felCat8.chrC1	AGATT	>falChe1.KB397866	GAAAA	>falChe1.KB397866	GGGCA	>falChe1.KB397866	TGACC	>falChe1.KB397866	AAAcc	>falChe1.KB397866	TGCTT	>falChe1.KB397866	AAACA	>falPer1.KB390520	AGACT	>falPer1.KB390520	AGATT	>falPer1.KB390520	AAGCC	>falPer1.KB390520	GGACC
>falPer1.KB390520	TGAGA	>felCat8.chrC1	AGACT	>falPer1.KB390520	AGACC	>falPer1.KB390520	GGACA	>ficAlb2.chr7	GGact	>falPer1.KB390520	GAAAA	>falPer1.KB390520	GGGCA	>falPer1.KB390520	TGACC	>falPer1.KB390520	AAAcc	>falPer1.KB390520	TGCTT	>falPer1.KB390520	AAACA	>felCat8.chrC1	TGATT	>felCat8.chrC1	CAACT	>felCat8.chrC1	AAACC	>felCat8.chrC1	GGACC
>felCat8.chrC1	TGAGT	>ficAlb2.chr7	AGACC	>felCat8.chrC1	GGACC	>felCat8.chrC1	TAACA	>fr3.chr1	GGACT	>felCat8.chrC1	AGACA	>felCat8.chrC1	GGGCA	>felCat8.chrC1	TGACT	>felCat8.chrC1	AAGCC	>felCat8.chrC1	TAACT	>felCat8.chrC1	AGACT	>ficAlb2.chr7	AGACT	>ficAlb2.chr7	GGATT	>ficAlb2.chr7	AAGTC	>ficAlb2.chr7	GAACC
>ficAlb2.chr7	TGAGG	>fr3.chr1	GGACT	>ficAlb2.chr7	AGACC	>ficAlb2.chr7	GGATG	>galGal4.chr7	agact	>ficAlb2.chr7	GAAAA	>ficAlb2.chr7	GGGCA	>ficAlb2.chr7	TGACC	>ficAlb2.chr7	AAacc	>ficAlb2.chr7	TGCTT	>ficAlb2.chr7	AAACA	>fr3.chr1	AGATT	>fr3.chr1	CTCTT	>fr3.chr1	AGATG	>fr3.chr1	GAACA
>fr3.chr1	TGGAT	>galGal4.chr7	AGAct	>fr3.chr1	AAGCC	>fr3.chr1	AGACT	>gasAcu1.chrXVI	GGACT	>fr3.chr1	CCTGG	>fr3.chr1	GGCGG	>fr3.chr1	TGATG	>fr3.chr1	AAACC	>fr3.chr1	CAGAC	>fr3.chr1	ATGCT	>gadMor1.CAEA01179864	TGATT	>gadMor1.CAEA01179864	AAAGT	>gadMor1.CAEA01179864	ACACC	>gadMor1.CAEA01179864	GTGGC
>galGal4.chr7	TGAGA	>gasAcu1.chrXVI	CGACT	>galGal4.chr7	GGACC	>galGal4.chr7	CAACA	>geoFor1.JH739888	GGact	>gadMor1.CAEA01179864	CGAAG	>gadMor1.CAEA01179864	CACAA	>gadMor1.CAEA01179864	TCACC	>gadMor1.CAEA01179864	AAGCC	>gadMor1.CAEA01179864	TAGTC	>gadMor1.CAEA01179864	#NAME?	>galGal4.chr7	AGACT	>galGal4.chr7	AGATT	>galGal4.chr7	AAGCC	>galGal4.chr7	GGACC
>gasAcu1.chrXVI	TGCAC	>geoFor1.JH739888	AGACC	>gasAcu1.chrXVI	AAACC	>gasAcu1.chrXVI	CCAGG	>gorGor3.chr2B	GGACT	>galGal4.chr7	aaaaa	>galGal4.chr7	GGGCA	>galGal4.chr7	TGACC	>galGal4.chr7	AAACC	>galGal4.chr7	TGCTT	>galGal4.chr7	AAACA	>gasAcu1.chrXVI	AGACT	>gasAcu1.chrXVI	TTCGT	>gasAcu1.chrXVI	ACACA	>gasAcu1.chrXVI	GCTCG
>geoFor1.JH739888	TGAGG	>gorGor3.chr2B	TGACT	>geoFor1.JH739888	AGACC	>geoFor1.JH739888	GGACA	>hapBur1.JH425363	TGACT	>gasAcu1.chrXVI	CGACG	>gasAcu1.chrXVI	GGCCA	>gasAcu1.chrXVI	TGAAG	>gasAcu1.chrXVI	AAACC	>gasAcu1.chrXVI	CGGCG	>gasAcu1.chrXVI	TTCCT	>geoFor1.JH739888	AGACT	>geoFor1.JH739888	GGATT	>geoFor1.JH739888	AAGTC	>geoFor1.JH739888	GAACC
>gorGor3.chr2B	TGACC	>hapBur1.JH425363	TGACT	>gorGor3.chr2B	GGACC	>gorGor3.chr2B	TAACA	>hetGla2.JH602212	AGACT	>geoFor1.JH739888	GAAAA	>geoFor1.JH739888	GGGCA	>geoFor1.JH739888	TGACC	>geoFor1.JH739888	AAAcc	>geoFor1.JH739888	TGCTT	>geoFor1.JH739888	AAACA	>gorGor3.chr2B	TGACT	>gorGor3.chr2B	TAACT	>gorGor3.chr2B	AAACC	>gorGor3.chr2B	GAACC
>hetGla2.JH602212	TGGAG	>hetGla2.JH602212	GAACT	>hapBur1.JH425363	AGACC	>hapBur1.JH425363	TCGGT	>hg38.chr2	GGACT	>gorGor3.chr2B	AGACA	>gorGor3.chr2B	GGACA	>gorGor3.chr2B	TGACA	>gorGor3.chr2B	AAACC	>gorGor3.chr2B	TAACT	>gorGor3.chr2B	AGACT	>hapBur1.JH425363	AGATT	>hapBur1.JH425363	TTTTC	>hapBur1.JH425363	AGAGA	>hapBur1.JH425363	GCACC
>hg38.chr2	TGACC	>hg38.chr2	TGACT	>hetGla2.JH602212	GGACC	>hetGla2.JH602212	GGACA	>jacJac1.JH725448	AGACT	>hapBur1.JH425363	TGTGG	>hapBur1.JH425363	GGATC	>hapBur1.JH425363	TGACG	>hapBur1.JH425363	AAGCC	>hapBur1.JH425363	CAACG	>hapBur1.JH425363	AATCT	>hetGla2.JH602212	TGACT	>hetGla2.JH602212	CAGCT	>hetGla2.JH602212	AGACC	>hetGla2.JH602212	GGACC
>jacJac1.JH725448	TGAGC	>jacJac1.JH725448	AGACC	>hg38.chr2	GGACC	>hg38.chr2	TAACA	>latCha1.JH126818	agatt	>hetGla2.JH602212	AAACA	>hetGla2.JH602212	GGCCA	>hetGla2.JH602212	TAACC	>hetGla2.JH602212	AAACC	>hetGla2.JH602212	GAAGT	>hetGla2.JH602212	AGAGT	>hg38.chr2	TGACT	>hg38.chr2	TAACT	>hg38.chr2	AAACC	>hg38.chr2	GAACC
>latCha1.JH126818	TATGT	>latCha1.JH126818	AGATT	>jacJac1.JH725448	GGACC	>jacJac1.JH725448	TAATA	>lepOcu1.chrLG12	AGATG	>hg38.chr2	AGACA	>hg38.chr2	GGACA	>hg38.chr2	TGACA	>hg38.chr2	AAACC	>hg38.chr2	TAACT	>hg38.chr2	AGACT	>jacJac1.JH725448	TGACT	>jacJac1.JH725448	CCGTT	>jacJac1.JH725448	AGAAC	>jacJac1.JH725448	GGAGC
>lepOcu1.chrLG12	TAACC	>lepWed1.KB718023	AGACT	>latCha1.JH126818	Ggatc	>latCha1.JH126818	agaga	>lepWed1.KB718023	GGATT	>jacJac1.JH725448	AGACC	>jacJac1.JH725448	GGGCA	>jacJac1.JH725448	TCACC	>jacJac1.JH725448	AAACC	>jacJac1.JH725448	TAGCT	>jacJac1.JH725448	AGACT	>latCha1.JH126818	AGACT	>latCha1.JH126818	GGAGT	>latCha1.JH126818	AAGTG	>latCha1.JH126818	GCACT
>lepWed1.KB718023	TGTGT	>loxAfr3.scaffold_3	AGACC	>lepOcu1.chrLG12	GGACC	>lepOcu1.chrLG12	GCAGA	>loxAfr3.scaffold_3	AGACT	>latCha1.JH126818	GGAGA	>latCha1.JH126818	GGACA	>latCha1.JH126818	TTACC	>latCha1.JH126818	AAGCC	>latCha1.JH126818	TTCTG	>latCha1.JH126818	AGACA	>lepOcu1.chrLG12	TGACT	>lepOcu1.chrLG12	AGATT	>lepOcu1.chrLG12	GAGCA	>lepOcu1.chrLG12	GCTCG
>loxAfr3.scaffold_3	TGGAA	>macEug2.GL111821	AGATC	>lepWed1.KB718023	GGACC	>lepWed1.KB718023	TAGCA	>macEug2.GL111821	AGATT	>lepOcu1.chrLG12	GGTGA	>lepOcu1.chrLG12	GGGGA	>lepOcu1.chrLG12	TCACC	>lepOcu1.chrLG12	AAGCC	>lepOcu1.chrLG12	GAACA	>lepOcu1.chrLG12	TCTCC	>lepWed1.KB718023	TGACT	>lepWed1.KB718023	CAATT	>lepWed1.KB718023	AAACC	>lepWed1.KB718023	GGACC
>macEug2.GL111821	TGAAA	>macFas5.chr12	TGACT	>loxAfr3.scaffold_3	GGACC	>loxAfr3.scaffold_3	TAACA	>macFas5.chr12	GGATT	>lepWed1.KB718023	AGACA	>lepWed1.KB718023	GGGCG	>lepWed1.KB718023	TGACC	>lepWed1.KB718023	AAGCC	>lepWed1.KB718023	TAACT	>lepWed1.KB718023	AGACT	>loxAfr3.scaffold_3	TGACT	>loxAfr3.scaffold_3	TAACT	>loxAfr3.scaffold_3	AAGCC	>loxAfr3.scaffold_3	GAACC
>macFas5.chr12	TGACC	>mayZeb1.JH720547	TGACT	>macEug2.GL111821	GACCC	>macEug2.GL111821	AGGCC	>mayZeb1.JH720547	TGACT	>loxAfr3.scaffold_3	AGACA	>loxAfr3.scaffold_3	GGGCA	>loxAfr3.scaffold_3	TGACC	>loxAfr3.scaffold_3	AAACC	>loxAfr3.scaffold_3	TAACT	>loxAfr3.scaffold_3	AAACC	>macEug2.GL111821	CGACT	>macEug2.GL111821	GAATT	>macEug2.GL111821	ACACC	>macEug2.GL111821	GAACC
>mayZeb1.JH720622	TCAAA	>melGal1.chr7	AGACT	>macFas5.chr12	GGACC	>macFas5.chr12	TAACA	>melGal1.chr7	AGACT	>macEug2.GL111821	GGATA	>macEug2.GL111821	GGGGA	>macEug2.GL111821	TGACA	>macEug2.GL111821	AAACC	>macEug2.GL111821	GACTA	>macEug2.GL111821	ATACA	>macFas5.chr12	TGACT	>macFas5.chr12	TAATT	>macFas5.chr12	AAACC	>macFas5.chr12	GAACC
>melGal1.chr7	TGAGA	>melUnd1.JH556505	AGATC	>mayZeb1.JH720547	AGACC	>mayZeb1.JH720547	TCGGT	>melUnd1.JH556505	Agact	>macFas5.chr12	AGACA	>macFas5.chr12	GGACA	>macFas5.chr12	TGACA	>macFas5.chr12	AAACC	>macFas5.chr12	TAACT	>macFas5.chr12	AGACT	>mayZeb1.JH720547	AGATT	>mayZeb1.JH720547	TTTTC	>mayZeb1.JH720547	AGAGA	>mayZeb1.JH720547	GCACC
>melUnd1.JH556505	TGAAG	>mesAur1.KB708150	AGACT	>melGal1.chr7	GGATC	>melGal1.chr7	CAACG	>mesAur1.KB708150	AGACT	>mayZeb1.JH720547	TGTGG	>mayZeb1.JH720547	GGATC	>mayZeb1.JH720547	TGACG	>mayZeb1.JH720547	AAGCC	>mayZeb1.JH720547	CCACG	>mayZeb1.JH720547	AATCT	>melGal1.chr7	AGACT	>melGal1.chr7	AGACT	>melGal1.chr7	AAGCC	>melGal1.chr7	GGACC
>mesAur1.KB708150	TGACT	>micOch1.chrUn_JH996438	AGACT	>melUnd1.JH556505	AGACC	>melUnd1.JH556505	GGACA	>micOch1.chrUn_JH996438	AGACT	>melGal1.chr7	AAAAA	>melGal1.chr7	GGGCA	>melGal1.chr7	TGACC	>melGal1.chr7	AAACC	>melGal1.chr7	TGCTT	>melGal1.chr7	AAACA	>melUnd1.JH556505	AGACT	>melUnd1.JH556505	AGATT	>melUnd1.JH556505	AAGCC	>melUnd1.JH556505	GGACC
>micOch1.chrUn_JH996438	TGACT	>mm10.chr1	CGACT	>mesAur1.KB708150	GGACC	>mesAur1.KB708150	GAACA	>mm10.chr1	AGACT	>melUnd1.JH556505	GAAAA	>melUnd1.JH556505	GGGCA	>melUnd1.JH556505	TAACC	>melUnd1.JH556505	AAGCC	>melUnd1.JH556505	TTCTT	>melUnd1.JH556505	AAACA	>mesAur1.KB708150	TGACT	>mesAur1.KB708150	AAACT	>mesAur1.KB708150	AGATC	>mesAur1.KB708150	GAACC
>mm10.chr1	TGAGT	>monDom5.chr7	AGATC	>micOch1.chrUn_JH996438	GGACC	>micOch1.chrUn_JH996438	GAGCA	>monDom5.chr7	AGATT	>mesAur1.KB708150	AGACA	>mesAur1.KB708150	GGGAA	>mesAur1.KB708150	TGACA	>mesAur1.KB708150	AAACC	>mesAur1.KB708150	TAACT	>mesAur1.KB708150	AGACT	>micOch1.chrUn_JH996438	TGACT	>micOch1.chrUn_JH996438	ATATT	>micOch1.chrUn_JH996438	AGAAC	>micOch1.chrUn_JH996438	GAAGC
>monDom5.chr7	TGAAA	>musFur1.GL897001	AGACT	>mm10.chr1	AGACC	>mm10.chr1	GAACA	>musFur1.GL897001	GGACT	>micOch1.chrUn_JH996438	AAACA	>micOch1.chrUn_JH996438	GGGAA	>micOch1.chrUn_JH996438	TGACA	>micOch1.chrUn_JH996438	AAACC	>micOch1.chrUn_JH996438	TAACT	>micOch1.chrUn_JH996438	AGACT	>mm10.chr1	AGACT	>mm10.chr1	GAACT	>mm10.chr1	AGATC	>mm10.chr1	GAACC
>musFur1.GL897001	TGCAT	>myoDav1.KB102035	AGATT	>monDom5.chr7	TAACC	>monDom5.chr7	AAGCA	>myoDav1.KB102035	AGACT	>mm10.chr1	TGACA	>mm10.chr1	GGGAA	>mm10.chr1	TGACA	>mm10.chr1	AAACC	>mm10.chr1	TAACT	>mm10.chr1	AGGCA	>monDom5.chr7	CGACT	>monDom5.chr7	AAATT	>monDom5.chr7	AGACT	>monDom5.chr7	GGACC
>myoDav1.KB102035	TGCAC	>myoLuc2.GL429770	AGATG	>musFur1.GL897001	GGACC	>musFur1.GL897001	TACCA	>myoLuc2.GL429770	AGACT	>monDom5.chr7	AAATA	>monDom5.chr7	GGAAA	>monDom5.chr7	TGACA	>monDom5.chr7	AAACC	>monDom5.chr7	GGCCA	>monDom5.chr7	ATACA	>musFur1.GL897001	TGACT	>musFur1.GL897001	TGATT	>musFur1.GL897001	AAACC	>musFur1.GL897001	GAACG
>myoLuc2.GL429770	TGCAC	>neoBri1.JH422283	TGatt	>myoDav1.KB102035	GGACC	>myoDav1.KB102035	TGGCA	>neoBri1.JH422283	TAA--	>musFur1.GL897001	AGACA	>musFur1.GL897001	GGACA	>musFur1.GL897001	TCACC	>musFur1.GL897001	AAGCC	>musFur1.GL897001	TAACT	>musFur1.GL897001	AGACC	>myoDav1.KB102035	TGACT	>myoDav1.KB102035	CAACT	>myoDav1.KB102035	AAACC	>myoDav1.KB102035	GGACC
>neoBri1.JH422283	TCAAA	>nomLeu3.chr22a	TGACT	>myoLuc2.GL429770	GGACC	>myoLuc2.GL429770	TGGCA	>nomLeu3.chr22a	GGACT	>myoDav1.KB102035	AGACA	>myoDav1.KB102035	GGGCA	>myoDav1.KB102035	TGACG	>myoDav1.KB102035	AAACC	>myoDav1.KB102035	TAACT	>myoDav1.KB102035	AGACC	>myoLuc2.GL429770	TGACT	>myoLuc2.GL429770	CAACT	>myoLuc2.GL429770	AAACC	>myoLuc2.GL429770	GGACC
>nomLeu3.chr22a	TGACC	>ochPri3.JH802061	TGACT	>neoBri1.JH422283	ataCT	>neoBri1.JH422283	CTGAT	>ochPri3.JH802061	GGACT	>myoLuc2.GL429770	AGACA	>myoLuc2.GL429770	GGGCA	>myoLuc2.GL429770	TGACC	>myoLuc2.GL429770	AAACC	>myoLuc2.GL429770	TAACT	>myoLuc2.GL429770	AGACC	>neoBri1.JH422283	AGACT	>neoBri1.JH422283	GGAGT	>neoBri1.JH422283	AAACA	>neoBri1.JH422283	GATCT
>ochPri3.JH802061	TGAAT	>octDeg1.JH651540	GAATC	>nomLeu3.chr22a	GGACC	>nomLeu3.chr22a	TAACA	>octDeg1.JH651540	GGACT	>neoBri1.JH422283	AGAAA	>neoBri1.JH422283	GGGGA	>neoBri1.JH422283	TGACG	>neoBri1.JH422283	AAGCC	>neoBri1.JH422283	TGGAT	>neoBri1.JH422283	CAGCA	>nomLeu3.chr22a	TGACT	>nomLeu3.chr22a	TAACT	>nomLeu3.chr22a	AAATC	>nomLeu3.chr22a	GAACC
>octDeg1.JH651540	TGGAT	>odoRosDiv1.KB228894	AGACT	>ochPri3.JH802061	AGACC	>ochPri3.JH802061	AGGCA	>odoRosDiv1.KB228894	GGATT	>nomLeu3.chr22a	AGACA	>nomLeu3.chr22a	GGCAA	>nomLeu3.chr22a	TGACA	>nomLeu3.chr22a	AAACC	>nomLeu3.chr22a	TAACT	>nomLeu3.chr22a	AGACT	>ochPri3.JH802061	TGACT	>ochPri3.JH802061	CAACT	>ochPri3.JH802061	AAATC	>ochPri3.JH802061	GAACC
>odoRosDiv1.KB228894	TGTGT	>orcOrc1.KB316843	AGACT	>octDeg1.JH651540	AGACC	>octDeg1.JH651540	CAAGA	>orcOrc1.KB316843	GGACT	>ochPri3.JH802061	AGACA	>ochPri3.JH802061	GGACA	>ochPri3.JH802061	TGACT	>ochPri3.JH802061	AAACC	>ochPri3.JH802061	TAAGT	>ochPri3.JH802061	CGATA	>octDeg1.JH651540	TGACT	>octDeg1.JH651540	CAGCT	>octDeg1.JH651540	AGACT	>octDeg1.JH651540	GAAGC
>orcOrc1.KB316843	TGAGA	>oreNil2.chrLG18	TGATT	>odoRosDiv1.KB228894	GGACC	>odoRosDiv1.KB228894	TAGCA	>oreNil2.chrLG18	TAA--	>octDeg1.JH651540	GGGCA	>octDeg1.JH651540	GGGCA	>octDeg1.JH651540	TGACC	>octDeg1.JH651540	AAACC	>octDeg1.JH651540	GAACT	>octDeg1.JH651540	AGACT	>odoRosDiv1.KB228894	TGACT	>odoRosDiv1.KB228894	CAATT	>odoRosDiv1.KB228894	AAACC	>odoRosDiv1.KB228894	GGACC
>oreNil2.chrLG18	TCAGA	>ornAna1.Contig7762	GGACC	>orcOrc1.KB316843	GGACC	>orcOrc1.KB316843	TAACA	>ornAna1.Contig7762	AGACT	>odoRosDiv1.KB228894	AGACA	>odoRosDiv1.KB228894	GGGCG	>odoRosDiv1.KB228894	TGACG	>odoRosDiv1.KB228894	AAGCC	>odoRosDiv1.KB228894	TAACT	>odoRosDiv1.KB228894	AGACT	>orcOrc1.KB316843	CGACT	>orcOrc1.KB316843	CAACT	>orcOrc1.KB316843	AAGCC	>orcOrc1.KB316843	GGACC
>ornAna1.Contig7762	TGAGC	>oryAfe1.JH863720	AAACT	>oreNil2.chrLG18	atacT	>oreNil2.chrLG18	CTGAT	>oryAfe1.JH863720	AGACT	>orcOrc1.KB316843	AGACA	>orcOrc1.KB316843	GGGCA	>orcOrc1.KB316843	TGACC	>orcOrc1.KB316843	AAACC	>orcOrc1.KB316843	TAACT	>orcOrc1.KB316843	AAACT	>oreNil2.chrLG18	AGACT	>oreNil2.chrLG18	ggagt	>oreNil2.chrLG18	AAACA	>oreNil2.chrLG18	GATCT
>oryAfe1.JH863720	TGAAA	>oryCun2.chr7	TGACT	>ornAna1.Contig7762	GGACC	>ornAna1.Contig7762	GGCCC	>oryCun2.chr7	AGACT	>oreNil2.chrLG18	AGAAA	>oreNil2.chrLG18	GGGGA	>oreNil2.chrLG18	TGACG	>oreNil2.chrLG18	AAGCC	>oreNil2.chrLG18	AGGAT	>oreNil2.chrLG18	CAGCT	>ornAna1.Contig7762	GGACT	>ornAna1.Contig7762	CAACT	>ornAna1.Contig7762	AATCC	>ornAna1.Contig7762	GCACC
>oryCun2.chr7	TGAGC	>oryLat2.chr17	TGACT	>oryAfe1.JH863720	GGACC	>oryAfe1.JH863720	TAGCA	>oryLat2.chr17	CTATA	>ornAna1.Contig7762	CGACA	>ornAna1.Contig7762	GGCCA	>ornAna1.Contig7762	TGACC	>ornAna1.Contig7762	AAACC	>ornAna1.Contig7762	TGCCT	>ornAna1.Contig7762	AGACG	>oryAfe1.JH863720	TGACT	>oryAfe1.JH863720	AAACT	>oryAfe1.JH863720	AAGCC	>oryAfe1.JH863720	GGACC
>otoGar3.GL873532	TGAAC	>otoGar3.GL873532	AGACC	>oryCun2.chr7	GGACC	>oryCun2.chr7	AGACA	>otoGar3.GL873532	GGACT	>oryAfe1.JH863720	AGACA	>oryAfe1.JH863720	GGGCA	>oryAfe1.JH863720	TAACC	>oryAfe1.JH863720	AAACC	>oryAfe1.JH863720	TAACT	>oryAfe1.JH863720	AGACT	>oryCun2.chr7	TGACT	>oryCun2.chr7	CAACT	>oryCun2.chr7	AAACC	>oryCun2.chr7	GGACC
>oviAri3.chr2	TGGAC	>oviAri3.chr2	AGACC	>oryLat2.chr17	AGAAA	>oryLat2.chr17	TATGT	>oviAri3.chr2	AGACT	>oryCun2.chr7	AGACA	>oryCun2.chr7	GGGCA	>oryCun2.chr7	TGACC	>oryCun2.chr7	AAACC	>oryCun2.chr7	TAAGT	>oryCun2.chr7	CGATA	>oryLat2.chr17	TGACT	>oryLat2.chr17	AGAGT	>oryLat2.chr17	AAACA	>oryLat2.chr17	GCTCC
>panHod1.KE117732	TGGAC	>panHod1.KE117732	AGACC	>otoGar3.GL873532	GAACC	>otoGar3.GL873532	TGACA	>panHod1.KE117732	AGACT	>oryLat2.chr17	CGACA	>oryLat2.chr17	GGGAA	>oryLat2.chr17	TGACC	>oryLat2.chr17	AAgcc	>otoGar3.GL873532	TAATT	>oryLat2.chr17	GTCCA	>otoGar3.GL873532	TGACT	>otoGar3.GL873532	CAACT	>otoGar3.GL873532	GAGTC	>otoGar3.GL873532	GGACC
>panTro4.chr2B	TGACC	>panTro4.chr2B	TGACT	>oviAri3.chr2	GGACC	>oviAri3.chr2	AACCA	>panTro4.chr2B	GGACT	>otoGar3.GL873532	AGACA	>otoGar3.GL873532	GGAGA	>otoGar3.GL873532	TGACC	>otoGar3.GL873532	AAACC	>oviAri3.chr2	TAAGT	>otoGar3.GL873532	AGACT	>oviAri3.chr2	TGACT	>oviAri3.chr2	CAACT	>oviAri3.chr2	AAGCA	>oviAri3.chr2	GGACC
>papAnu2.chr12	TGACC	>papAnu2.chr12	TGACT	>panHod1.KE117732	GGACC	>panHod1.KE117732	AACCA	>papAnu2.chr12	GGATT	>oviAri3.chr2	AAACA	>oviAri3.chr2	GGGCA	>oviAri3.chr2	TGACC	>oviAri3.chr2	AAACC	>panHod1.KE117732	TAAGT	>oviAri3.chr2	AGACC	>panHod1.KE117732	TGACT	>panHod1.KE117732	CAACT	>panHod1.KE117732	AAGCA	>panHod1.KE117732	GGACC
>pelSin1.JH211803	tgaca	>pelSin1.JH211803	AGACC	>panTro4.chr2B	GGACC	>panTro4.chr2B	TAACA	>pelSin1.JH211803	CGACT	>panHod1.KE117732	AAACA	>panHod1.KE117732	GGGCA	>panHod1.KE117732	TGACC	>panHod1.KE117732	AAACC	>panTro4.chr2B	TAACT	>panHod1.KE117732	AGACC	>panTro4.chr2B	TGACT	>panTro4.chr2B	TAACT	>panTro4.chr2B	AAACC	>panTro4.chr2B	GAACC
>petMar2.GL481204	TTGAA	>petMar2.GL481204	AAACC	>papAnu2.chr12	GGACC	>papAnu2.chr12	TAACA	>petMar2.GL481204	CGATG	>panTro4.chr2B	AGACA	>panTro4.chr2B	GGACA	>panTro4.chr2B	TGACA	>panTro4.chr2B	AAACC	>papAnu2.chr12	TAACT	>panTro4.chr2B	AGACT	>papAnu2.chr12	TGACT	>papAnu2.chr12	TAACT	>papAnu2.chr12	AAACC	>papAnu2.chr12	GAACC
>ponAbe2.chr2b	TGACC	>ponAbe2.chr2b	TGACT	>pelSin1.JH211803	GGATC	>pelSin1.JH211803	TGCCC	>ponAbe2.chr2b	GGACT	>papAnu2.chr12	AGACA	>papAnu2.chr12	GGACA	>papAnu2.chr12	TGACA	>papAnu2.chr12	AAACC	>pelSin1.JH211803	CACAT	>papAnu2.chr12	AGACT	>pelSin1.JH211803	AGACT	>pelSin1.JH211803	GGATT	>pelSin1.JH211803	AAGCA	>pelSin1.JH211803	GCACG
>pseHum1.KB221194	TGAGG	>pseHum1.KB221194	AGACC	>petMar2.GL481204	GAATC	>petMar2.GL481204	AAATC	>pseHum1.KB221194	GGact	>pelSin1.JH211803	TGATA	>pelSin1.JH211803	GGGCA	>pelSin1.JH211803	TAACC	>pelSin1.JH211803	AAACC	>petMar2.GL481204	TGAAT	>pelSin1.JH211803	AAACC	>petMar2.GL481204	TGACA	>petMar2.GL481204	TGGAT	>petMar2.GL481204	GCACC	>petMar2.GL481204	GCTCG
>pteAle1.KB031068	TGAGT	>pteAle1.KB031068	AAACT	>ponAbe2.chr2b	GGACC	>ponAbe2.chr2b	TAACA	>pteAle1.KB031068	GGACT	>petMar2.GL481204	AGAGA	>petMar2.GL481204	GGAAA	>petMar2.GL481204	TGACA	>petMar2.GL481204	AAACC	>ponAbe2.chr2b	TAACT	>petMar2.GL481204	ACATC	>ponAbe2.chr2b	TGACT	>ponAbe2.chr2b	TAACT	>ponAbe2.chr2b	AAACC	>ponAbe2.chr2b	GAACC
>pteVam1.scaffold_15208	TGAGT	>pteVam1.scaffold_15208	AAACT	>pseHum1.KB221194	AGACC	>pseHum1.KB221194	GGACA	>pteVam1.scaffold_15208	GGACT	>ponAbe2.chr2b	AGACA	>ponAbe2.chr2b	GGACA	>ponAbe2.chr2b	TGACA	>ponAbe2.chr2b	AAACC	>pseHum1.KB221194	TGCTT	>ponAbe2.chr2b	AGACT	>pseHum1.KB221194	AGACT	>pseHum1.KB221194	GGATT	>pseHum1.KB221194	AAGTC	>pseHum1.KB221194	GAACC
>punNye1.JH419303	TCAAA	>punNye1.JH419214	TGACT	>pteAle1.KB031068	AAACC	>pteAle1.KB031068	TAACA	>punNye1.JH419214	TGACT	>pseHum1.KB221194	GAAAA	>pseHum1.KB221194	GGGCA	>pseHum1.KB221194	TGACC	>pseHum1.KB221194	AAAcc	>pteAle1.KB031068	TAACT	>pseHum1.KB221194	AGACA	>pteAle1.KB031068	CGACT	>pteAle1.KB031068	CAACT	>pteAle1.KB031068	AAACC	>pteAle1.KB031068	GAACC
>rheMac3.chr12	TGACC	>rheMac3.chr12	TGACT	>pteVam1.scaffold_15208	AAACC	>pteVam1.scaffold_15208	TAACA	>rheMac3.chr12	GGATT	>pteAle1.KB031068	AGACA	>pteAle1.KB031068	GGGCA	>pteAle1.KB031068	TGACT	>pteAle1.KB031068	AAACC	>pteVam1.scaffold_15208	TAACT	>pteAle1.KB031068	AGACT	>pteVam1.scaffold_15208	CGACT	>pteVam1.scaffold_15208	CAACT	>pteVam1.scaffold_15208	AAACC	>pteVam1.scaffold_15208	GGACC
>rn6.chr9	TGAGT	>rn6.chr9	TGATT	>punNye1.JH419214	AGACC	>punNye1.JH419214	TCGGT	>rn6.chr9	AGACT	>pteVam1.scaffold_15208	AGACA	>pteVam1.scaffold_15208	GGGCA	>pteVam1.scaffold_15208	TGACT	>pteVam1.scaffold_15208	AAACC	>punNye1.JH419214	CAACG	>pteVam1.scaffold_15208	AGACT	>punNye1.JH419214	AGATT	>punNye1.JH419214	TTTTC	>punNye1.JH419214	AGAGA	>punNye1.JH419214	GCACC
>saiBol1.JH378119	TGAGC	>saiBol1.JH378119	TGACT	>rheMac3.chr12	GGACC	>rheMac3.chr12	TAACA	>saiBol1.JH378119	GGACT	>punNye1.JH419214	TGTGG	>punNye1.JH419214	GGATC	>punNye1.JH419214	TGACG	>punNye1.JH419214	AAGCC	>rheMac3.chr12	TAACT	>punNye1.JH419214	AATCT	>rheMac3.chr12	TGACT	>rheMac3.chr12	TAACT	>rheMac3.chr12	AAACC	>rheMac3.chr12	GAACC
>sarHar1.chr3_GL853646_random	TAAAA	>sarHar1.chr3_GL853646_random	AGATC	>rn6.chr9	GGACC	>rn6.chr9	GGGCA	>sarHar1.chr3_GL853646_random	AGATT	>rheMac3.chr12	AGACA	>rheMac3.chr12	GGACA	>rheMac3.chr12	TGACA	>rheMac3.chr12	AAACC	>rn6.chr9	TAACT	>rheMac3.chr12	AGACT	>rn6.chr9	AGACT	>rn6.chr9	AAACT	>rn6.chr9	AGATC	>rn6.chr9	GGACC
>sorAra2.JH798148	TGAAT	>sorAra2.JH798148	AGACT	>saiBol1.JH378119	GGACC	>saiBol1.JH378119	TAACA	>sorAra2.JH798148	GGACT	>rn6.chr9	GGACA	>rn6.chr9	GGGAA	>rn6.chr9	TGACA	>rn6.chr9	AAACC	>saiBol1.JH378119	TAACT	>rn6.chr9	AGACA	>saiBol1.JH378119	TGACT	>saiBol1.JH378119	TAACT	>saiBol1.JH378119	AAACC	>saiBol1.JH378119	GAACC
>speTri2.JH393536	TGAGC	>speTri2.JH393536	AGATT	>sarHar1.chr3_GL853646_random	GAACC	>sarHar1.chr3_GL853646_random	AGAGA	>speTri2.JH393536	AGATT	>saiBol1.JH378119	AGACA	>saiBol1.JH378119	GGACG	>saiBol1.JH378119	TGACA	>saiBol1.JH378119	AAACC	>sarHar1.chr3_GL853646_random	AACAA	>saiBol1.JH378119	AGACT	>sarHar1.chr3_GL853646_random	TGACT	>sarHar1.chr3_GL853646_random	GAATT	>sarHar1.chr3_GL853646_random	ACATG	>sarHar1.chr3_GL853646_random	GAACC
>susScr3.chr15	TGAGC	>susScr3.chr15	AGATG	>sorAra2.JH798148	GGACC	>sorAra2.JH798148	TGAAA	>susScr3.chr15	AGACT	>sarHar1.chr3_GL853646_random	AGATA	>sarHar1.chr3_GL853646_random	GGGCA	>sarHar1.chr3_GL853646_random	TGACA	>sarHar1.chr3_GL853646_random	AAACC	>sorAra2.JH798148	GAAGT	>sarHar1.chr3_GL853646_random	ACACA	>sorAra2.JH798148	TGACT	>sorAra2.JH798148	CGACT	>sorAra2.JH798148	AGACT	>sorAra2.JH798148	GGACA
>taeGut2.chr7	TGAGG	>taeGut2.chr7	AGACC	>speTri2.JH393536	AGACC	>speTri2.JH393536	TAATA	>taeGut2.chr7	AGACT	>sorAra2.JH798148	AGATA	>sorAra2.JH798148	GGGCA	>sorAra2.JH798148	TGACC	>sorAra2.JH798148	AAACC	>speTri2.JH393536	TAACT	>sorAra2.JH798148	AAAGT	>speTri2.JH393536	TGACT	>speTri2.JH393536	CAACT	>speTri2.JH393536	AAATC	>speTri2.JH393536	GAACC
>takFla1.KE121199	TGGAT	>takFla1.KE121199	GGACT	>susScr3.chr15	GGACC	>susScr3.chr15	TGACA	>takFla1.KE121199	GGACT	>speTri2.JH393536	AGACG	>speTri2.JH393536	GGACA	>speTri2.JH393536	TGACC	>speTri2.JH393536	AAACC	>susScr3.chr15	TAAAT	>speTri2.JH393536	AAACC	>susScr3.chr15	GGACT	>susScr3.chr15	CAACT	>susScr3.chr15	AAGCA	>susScr3.chr15	GGACC
>tetNig2.chr2	TGAAG	>tetNig2.chr2	GGATT	>taeGut2.chr7	AGACC	>taeGut2.chr7	GGACA	>tetNig2.chr2	GGACT	>susScr3.chr15	AGACA	>susScr3.chr15	GGGAG	>susScr3.chr15	TGACC	>susScr3.chr15	AAACC	>taeGut2.chr7	TGCTT	>susScr3.chr15	AGACA	>taeGut2.chr7	AGACT	>taeGut2.chr7	GGATT	>taeGut2.chr7	AAGTC	>taeGut2.chr7	GAACC
>triMan1.JH594662	TGAAA	>triMan1.JH594662	AGACC	>takFla1.KE121199	AAGCC	>takFla1.KE121199	AGACT	>triMan1.JH594662	CGACT	>taeGut2.chr7	GAAAA	>taeGut2.chr7	GGGCA	>taeGut2.chr7	TGACC	>taeGut2.chr7	AAACC	>takFla1.KE121199	CAGAC	>taeGut2.chr7	AAACA	>takFla1.KE121199	AGATT	>takFla1.KE121199	CTCTT	>takFla1.KE121199	AGATG	>takFla1.KE121199	GAACA
>tupChi1.KB320805	TAGAC	>tupChi1.KB320805	AGACT	>tetNig2.chr2	AAGCC	>tetNig2.chr2	GAGAT	>tupChi1.KB320805	GGATT	>takFla1.KE121199	CCTGG	>takFla1.KE121199	GGCGG	>takFla1.KE121199	TGATG	>takFla1.KE121199	AAACC	>tetNig2.chr2	GAAAC	>takFla1.KE121199	ATGCT	>tetNig2.chr2	TGATT	>tetNig2.chr2	CGATT	>tetNig2.chr2	AGATA	>tetNig2.chr2	GAACA
>turTru2.JH473540	TGAGA	>turTru2.JH473540	AGACT	>triMan1.JH594662	GGACC	>triMan1.JH594662	TAACA	>turTru2.JH473540	GGACT	>tetNig2.chr2	CCTGG	>tetNig2.chr2	GGAGA	>tetNig2.chr2	TGATA	>tetNig2.chr2	AAACC	>triMan1.JH594662	TAACT	>tetNig2.chr2	AGAGT	>triMan1.JH594662	TGACT	>triMan1.JH594662	TAACT	>triMan1.JH594662	AAGCC	>triMan1.JH594662	GGACC
>vicPac2.KB632483	TGAGC	>vicPac2.KB632483	GGACT	>tupChi1.KB320805	GAATC	>tupChi1.KB320805	TAGCA	>vicPac2.KB632483	GGACT	>triMan1.JH594662	AGACA	>triMan1.JH594662	GGGCA	>triMan1.JH594662	TGACC	>triMan1.JH594662	AAACC	>tupChi1.KB320805	TAACT	>triMan1.JH594662	AGACC	>tupChi1.KB320805	TGACT	>tupChi1.KB320805	cAACT	>tupChi1.KB320805	AAGCA	>tupChi1.KB320805	GATCC
>xenTro7.KB021661	TGAGT	>xenTro7.KB021661	AAATT	>turTru2.JH473540	GGACC	>turTru2.JH473540	TAACA	>xenTro7.KB021661	AGACT	>tupChi1.KB320805	AGACA	>tupChi1.KB320805	GGACA	>tupChi1.KB320805	TGACC	>tupChi1.KB320805	AAACC	>turTru2.JH473540	TAACT	>tupChi1.KB320805	AAACC	>turTru2.JH473540	TGACT	>turTru2.JH473540	CAACT	>turTru2.JH473540	AAGCC	>turTru2.JH473540	GGACC
>xipMac1.JH556679	TGAAA	>xipMac1.JH556679	AGACT	>vicPac2.KB632483	GGACC	>vicPac2.KB632483	TGACA	>xipMac1.JH556679	CGACA	>turTru2.JH473540	AGACA	>turTru2.JH473540	GGGCA	>turTru2.JH473540	TGACC	>turTru2.JH473540	AAACC	>vicPac2.KB632483	TAACT	>turTru2.JH473540	AAACT	>vicPac2.KB632483	AGACT	>vicPac2.KB632483	CAACT	>vicPac2.KB632483	AAGCA	>vicPac2.KB632483	GGACT
>zonAlb1.KB913056	TGAGG	>zonAlb1.KB913056	AGATC	>xenTro7.KB021661	AGATC	>xenTro7.KB021661	TGAAA	>zonAlb1.KB913056	GGact	>vicPac2.KB632483	AGACA	>vicPac2.KB632483	GGGCA	>vicPac2.KB632483	TGACC	>vicPac2.KB632483	AAGCC	>xenTro7.KB021661	CACCC	>vicPac2.KB632483	AGACT	>xenTro7.KB021661	TGATT	>xenTro7.KB021661	TGGTT	>xenTro7.KB021661	CCACA	>xenTro7.KB021661	GCTCA
				>xipMac1.JH556679	GGACC	>xipMac1.JH556679	CCAGT			>xenTro7.KB021661	GGAAT	>xenTro7.KB021661	GATAA	>xenTro7.KB021661	TTATG	>xenTro7.KB021661	AAACC	>xipMac1.JH556679	CAAAG	>xenTro7.KB021661	CAATA	>xipMac1.JH556679	TGACT	>xipMac1.JH556679	TGATC	>xipMac1.JH556679	AGATA	>xipMac1.JH556679	GCACC
				>zonAlb1.KB913056	AGACC	>zonAlb1.KB913056	GGACA			>xipMac1.JH556679	CATGG	>xipMac1.JH556679	GGCAA	>xipMac1.JH556679	TGATA	>xipMac1.JH556679	AAACC	>zonAlb1.KB913056	AGCTT	>xipMac1.JH556679	#NAME?	>zonAlb1.KB913056	AGACT	>zonAlb1.KB913056	GGATT	>zonAlb1.KB913056	AAGTC	>zonAlb1.KB913056	GAACC
										>zonAlb1.KB913056	GAAAA	>zonAlb1.KB913056	GGGCA	>zonAlb1.KB913056	TGACC	>zonAlb1.KB913056	AAACC			>zonAlb1.KB913056	AAACA

### Sheet: Notes
Notes for corresponsing species
== Primate subset ==
Human Homo sapiens Feb 2009 GRCh37/hg19 Reference species
Chimp Pan troglodytes Feb 2011 CSAC 2.1.4/panTro4 Syntenic net
Gorilla Gorilla gorilla gorilla May 2011 gorGor3.1/gorGor3 Reciprocal best net
Orangutan Pongo pygmaeus abelii July 2007 WUGSC 2.0.2/ponAbe2 Reciprocal best net
Gibbon Nomascus leucogenys Oct 2012 GGSC Nleu3.0/nomLeu3 Syntenic net
Rhesus Macaca mulatta Oct 2010 BGI CR_1.0/rheMac3 Syntenic net
Crab-eating macaque Macaca fascicularis Jun 2013 Macaca_fascicularis_5.0/macFas5 Syntenic net
Baboon Papio hamadryas Nov 2008 Baylor Pham_1.0/papHam1 Reciprocal best net
Green monkey Chlorocebus sabaeus Jun 2013 Chlorocebus_sabeus 1.0/chlSab1 Syntenic net
Marmoset Callithrix jacchus Mar 2009 WUGSC 3.2/calJac3 Syntenic net
Squirrel monkey Saimiri boliviensis Oct 2011 Broad/saiBol1 Syntenic net
Bushbaby Otolemur garnettii Mar 2011 Broad/otoGar3 Syntenic net
== Euarchontoglires subset ==
Chinese tree shrew Tupaia chinensis Jan 2013 TupChi_1.0/tupChi1 Syntenic net
Squirrel Spermophilus tridecemlineatus Nov 2011 Broad/speTri2 Syntenic net
Lesser Egyptian jerboa Jaculus jaculus May 2012 JacJac1.0/jacJac1 Syntenic net
Prairie vole Microtus ochrogaster Oct 2012 MicOch1.0/micOch1 Syntenic net
Chinese hamster Cricetulus griseus Jul 2013 C_griseus_v1.0/criGri1 Syntenic net
Golden hamster Mesocricetus auratus Mar 2013 MesAur1.0/mesAur1 Syntenic net
Mouse Mus musculus Dec 2011 GRCm38/mm10 Syntenic net
Rat Rattus norvegicus Mar 2012 RGSC 5.0/rn5 Syntenic net
Naked mole-rat Heterocephalus glaber Jan 2012 Broad HetGla_female_1.0/hetGla2 Syntenic net
Guinea pig Cavia porcellus Feb 2008 Broad/cavPor3 Syntenic net
Chinchilla Chinchilla lanigera May 2012 ChiLan1.0/chiLan1 Syntenic net
Brush-tailed rat Octodon degus Apr 2012 OctDeg1.0/octDeg1 Syntenic net
Rabbit Oryctolagus cuniculus Apr 2009 Broad/oryCun2 Syntenic net
Pika Ochotona princeps May 2012 OchPri3.0/ochPri3 Syntenic net
== Laurasiatheria subset ==
Pig Sus scrofa Aug 2011 SGSC Sscrofa10.2/susScr3 Syntenic net
Alpaca Vicugna pacos Mar 2013 Vicugna_pacos-2.0.1/vicPac2 Syntenic net
Bactrian camel Camelus ferus Dec 2011 CB1/camFer1 Syntenic net
Dolphin Tursiops truncatus Oct 2011 Baylor Ttru_1.4/turTru2 Reciprocal best net
Killer whale Orcinus orca Jan 2013 Oorc_1.1/orcOrc1 Syntenic net
Tibetan antelope Pantholops hodgsonii May 2013 PHO1.0/panHod1 Syntenic net
Cow Bos taurus Oct 2011 Baylor Btau_4.6.1/bosTau7 Syntenic net
Sheep Ovis aries Aug 2012 ISGC Oar_v3.1/oviAri3 Syntenic net
Domestic goat Capra hircus May 2012 CHIR_1.0/capHir1 Syntenic net
Horse Equus caballus Sep 2007 Broad/equCab2 Syntenic net
White rhinoceros Ceratotherium simum May 2012 CerSimSim1.0/cerSim1 Syntenic net
Cat Felis catus Sep 2011 ICGSC Felis_catus 6.2/felCat5 Syntenic net
Dog Canis lupus familiaris Sep 2011 Broad CanFam3.1/canFam3 Syntenic net
Ferret Mustela putorius furo Apr 2011 MusPutFur1.0/musFur1 Syntenic net
Panda Ailuropoda melanoleuca Dec 2009 BGI-Shenzhen 1.0/ailMel1 Syntenic net
Pacific walrus Odobenus rosmarus divergens Jan 2013 Oros_1.0/odoRosDiv1 Syntenic net
Weddell seal Leptonychotes weddellii Mar 2013 LepWed1.0/lepWed1 Reciprocal best net
Black flying-fox Pteropus alecto Aug 2012 ASM32557v1/pteAle1 Syntenic net
Megabat Pteropus vampyrus Jul 2008 Broad/pteVam1 Reciprocal best net
David's myotis bat Myotis davidii Aug 2012 ASM32734v1/myoDav1 Syntenic net
Microbat Myotis lucifugus Jul 2010 Broad Institute Myoluc2.0/myoLuc2 Syntenic net
Big brown bat Eptesicus fuscus Jul 2012 EptFus1.0/eptFus1 Syntenic net
Hedgehog Erinaceus europaeus May 2012 EriEur2.0/eriEur2 Syntenic net
Shrew Sorex araneus Aug 2008 Broad/sorAra2 Syntenic net
Star-nosed mole Condylura cristata Mar 2012 ConCri1.0/conCri1 Syntenic net
== Afrotheria subset ==
Elephant Loxodonta africana Jul 2009 Broad/loxAfr3 Syntenic net
Cape elephant shrew Elephantulus edwardii Aug 2012 EleEdw1.0/eleEdw1 Syntenic net
Manatee Trichechus manatus latirostris Oct 2011 Broad v1.0/triMan1 Syntenic net
Cape golden mole Chrysochloris asiatica Aug 2012 ChrAsi1.0/chrAsi1 Syntenic net
Tenrec Echinops telfairi Nov 2012 Broad/echTel2 Syntenic net
Aardvark Orycteropus afer afer May 2012 OryAfe1.0/oryAfe1 Syntenic net
== Mammal subset ==
Armadillo Dasypus novemcinctus Dec 2011 Baylor/dasNov3 Syntenic net
Opossum Monodelphis domestica Oct 2006 Broad/monDom5 Net
Tasmanian devil Sarcophilus harrisii Feb 2011 WTSI Devil_ref v7.0/sarHar1 Net
Wallaby Macropus eugenii Sep 2009 TWGS Meug_1.1/macEug2 Reciprocal best net
Platypus Ornithorhynchus anatinus Mar 2007 WUGSC 5.0.1/ornAna1 Reciprocal best net
== Aves subset ==
Saker falcon Falco cherrug Feb 2013 F_cherrug_v1.0/falChe1 Net
Peregrine falcon Falco peregrinus Feb 2013 F_peregrinus_v1.0/falPer1 Net
Collared flycatcher Ficedula albicollis Jun 2013 FicAlb1.5/ficAlb2 Net
White-throated sparrow Zonotrichia albicollis Apr 2013 ASM38545v1/zonAlb1 Net
Medium ground finch Geospiza fortis Apr 2012 GeoFor_1.0/geoFor1 Net
Zebra finch Taeniopygia guttata Feb 2013 WashU taeGut324/taeGut2 Net
Tibetan ground jay Pseudopodoces humilis Jan 2013 PseHum1.0/pseHum1 Net
Budgerigar Melopsittacus undulatus Sep 2011 WUSTL v6.3/melUnd1 Net
Parrot Amazona vittata Jan 2013 AV1/amaVit1 Net
Scarlet macaw Ara macao Jun 2013 SMACv1.1/araMac1 Net
Rock pigeon Columba livia Feb 2013 Cliv_1.0/colLiv1 Net
Mallard duck Anas platyrhynchos Apr 2013 BGI_duck_1.0/anaPla1 Net
Chicken Gallus gallus Nov 2011 ICGSC Gallus_gallus-4.0/galGal4 Net
Turkey Meleagris gallopavo Dec 2009 TGC Turkey_2.01/melGal1 Net
== Sarcopterygii subset ==
American alligator Alligator mississippiensis Aug 2012 allMis0.2/allMis1 Net
Green seaturtle Chelonia mydas Mar 2013 CheMyd_1.0/cheMyd1 Net
Painted turtle Chrysemys picta bellii Dec 2011 v3.0.1/chrPic1 Net
Chinese softshell turtle Pelodiscus sinensis Oct 2011 PelSin_1.0/pelSin1 Net
Spiny softshell turtle Apalone spinifera May 2013 ASM38561v1/apaSpi1 Net
Lizard Anolis carolinensis May 2010 Broad AnoCar2.0/anoCar2 Net
X. tropicalis Xenopus tropicalis Sep 2012 JGI 7.0/xenTro7 Net
Coelacanth Latimeria chalumnae Aug 2011 Broad/latCha1 Net
== Fish subset ==
Tetraodon Tetraodon nigroviridis Mar 2007 Genoscope 8.0/tetNig2 Net
Fugu Takifugu rubripes Oct 2011 FUGU5/fr3 Net
Yellowbelly pufferfish Takifugu flavidus May 2013 version 1 of Takifugu flavidus genome/takFla1 Net
Nile tilapia Oreochromis niloticus Jan 2011 Broad oreNil1.1/oreNil2 Net
Princess of Burundi Neolamprologus brichardi May 2011 NeoBri1.0/neoBri1 Net
Burton's mouthbreeder Haplochromis burtoni Oct 2011 AstBur1.0/hapBur1 Net
Zebra mbuna Maylandia zebra Mar 2012 MetZeb1.1/mayZeb1 Net
Pundamilia nyererei Pundamilia nyererei Oct 2011 PunNye1.0/punNye1 Net
Medaka Oryzias latipes Oct 2005 NIG/UT MEDAKA1/oryLat2 Net
Southern platyfish Xiphophorus maculatus Jan 2012 Xiphophorus_maculatus-4.4.2/xipMac1 Net
Stickleback Gasterosteus aculeatus Feb 2006 Broad/gasAcu1 Net
Atlantic cod Gadus morhua May 2010 Genofisk GadMor_May2010/gadMor1 Net
Zebrafish Danio rerio Jul 2010 Zv9/danRer7 Net
Mexican tetra (cavefish) Astyanax mexicanus Apr 2013 Astyanax_mexicanus-1.0.2/astMex1 Net
Spotted gar Lepisosteus oculatus Dec 2011 LepOcu1/lepOcu1 Net
Lamprey Petromyzon marinus Sep 2010 WUGSC 7.0/petMar2 Net
